# Host Plant and Light Regime Shape Limited, Whole-Body Transcriptional Rhythmicity in the Bird Cherry-Oat Aphid (*Rhopalosiphum padi*)

**DOI:** 10.64898/2026.10.12.758664

**Authors:** Daniel Kunk, Vamsi Nalam

**Affiliations:** Cell and Molecular Biology Graduate Program, Colorado State University, Fort Collins, Colorado, USA; Department of Agricultural Biology, Colorado State University, Fort Collins, Colorado, USA

**Keywords:** circadian rhythm, diurnal rhythm, aphid, *Rhopalosiphum padi*, bird cherry-oat aphid, RNA-seq, dryR

## Abstract

**Background:** Daily cycles in environmental conditions shape the biology of plants and their insect herbivores. Because aphids feed nearly continuously from the phloem to sustain rapid population growth, they maintain prolonged, direct contact with their hosts, which exposes them to plant-derived daily rhythms in addition to those arising from the environment. We investigated whole-body transcriptional rhythmicity in the bird cherry-oat aphid (Rhopalosiphum padi) under light-dark (LD) and constant darkness (DD) conditions while aphids fed on either wheat or an artificial diet sachet, sampling transcript expression every 4 h over a 48 h window.

**Results:** Only a small fraction of the transcriptome in R. padi displayed 24 h rhythms, and this fraction declined further as light and host cues were removed. Unexpectedly, more transcripts were rhythmic in DD than in LD on wheat. This trend was not present in diet-fed aphids and was not consistently detected across rhythmic detection tools or significance thresholds. Transcripts that were rhythmic in aphids feeding on wheat hosts had higher amplitudes compared to those feeding on diet. Peak expression (i.e., phase) for rhythmic transcripts clustered near dawn and pre-dusk (zeitgeber time, ZT0 and ZT12), except for transcripts detected as rhythmic in darkness-only on wheat, which peaked approximately 4 h later. Rhythmic transcripts detected in this study were functionally enriched for processes relevant to plant-aphid interactions, including carbohydrate metabolism and detoxification. Subsequent promoter analysis found E-box motifs in both rhythmic and non-rhythmic transcripts, and de novo promoter motif discovery on rhythmic transcripts identified recurring Mad/SMAD- and PAR-bZIP-like motifs.

**Conclusions:** Whole-body transcriptional rhythmicity in R. padi is limited in scope and appears strongly dependent on environmental and host-derived cues. The candidate transcripts and regulatory pathways identified in this study provide clear targets for tissue-specific, functionally minded follow-up studies to investigate the extent and regulatory mechanisms of endogenous physiological and behavioral rhythms in R. padi.
