## Supplemental Table 1 for "Host Plant and Light Regime Shape Limited, Whole-Body Transcriptional Rhythmicity in the Bird Cherry-Oat Aphid (*Rhopalosiphum padi*)"

### Sheet: ArtificialDiet
Table S1. Artificial diet composition and ingredients. Excel file containing the list of ingredients used to prepare the artificial diet, including supplier, catalog number, and amount added per 100 mL of diet. The table is organized by component class (sugar, amino acids, vitamins, and salts/other ingredients).
Ingredient	Supplier	Cat. No.	amount (mg)		Other:
Sugar					5M NaOH (to pH 7.6)
Sucrose	Millipore Sigma	S5016-500G	35 grams
Amino Acids
L-Alanine	Millipore Sigma	A7627-1G	100
L-Arginine	Millipore Sigma	A5006-100G	400
L-Asparagine	Millipore Sigma	A0884-25G	300
L-Aspartic acid	Millipore Sigma	A9256-1G	100
L-Cysteine hydrochloride	Millipore Sigma	C1276-1G	50
L-Cystine	Millipore Sigma	C8755-1G	5
Gamma-amino butyric acid	Millipore Sigma	A2129-10G	20
L-Glutamic acid	Millipore Sigma	G1251-1G	200
L-Glutamine	Millipore Sigma	G3126-1G	600
L-Glycine	Millipore Sigma	G7126-1G	20
L-Histidine	Millipore Sigma	H8000-25G	200
L-Isoleucine	Millipore Sigma	I2752-1G	200
L-Leucine	Millipore Sigma	L8000-1G	200
L-Lysine monohydrochloride	Millipore Sigma	L8662-25G	200
L-Methionine	Millipore Sigma	M9625-1G	100
L-Phenylalanine	Millipore Sigma	P2126-1G	100
L-Proline	Millipore Sigma	P0380-1G	100
L-Serine	Millipore Sigma	S4500-1G	100
L-Threonine	Millipore Sigma	T8625-25G	200
L-Tryptophan	Millipore Sigma	T0254-1G	100
L-Tyrosine	Millipore Sigma	T3754-1G	20
L-Valine	Millipore Sigma	V0500-1G-KC	200
Vitamins
Ascorbic acid	Millipore Sigma	A5960-25G	10
Biotin	Millipore Sigma	B4501-1G	0.1
Calcium pantothenate	Millipore Sigma	C8731-25G	5
Choline chloride	Millipore Sigma	C7527-100G	50
Folic acid	Millipore Sigma	F7876-1G	1
myo-Inositol	Millipore Sigma	I5125-50G	50
Nicotinic acid	Millipore Sigma	N4126-5G	10
p-Aminobenzoic acid	Millipore Sigma	A9878-5G	10
pyridoxine	Millipore Sigma	P5669-5G	2.5
Riboflavin	Millipore Sigma	R4500-5G	5
Thiamine HCl	Millipore Sigma	T4625-5G	2.5
Salts and Other Ingredients
Cholesterol	Millipore Sigma	C75209-25G	2.5
Potassium phosphate dibasic	Millipore Sigma	P2222-100G	500
MgCl2(*6-H2O)	Millipore Sigma	M2393-100G	200
Salt mixture no. 2 USP. XIII	Fisher Sci./MP Biomedicals	ICN90284502	5
Water (DI)			100mL
