## Supplemental Table 2 for "Host Plant and Light Regime Shape Limited, Whole-Body Transcriptional Rhythmicity in the Bird Cherry-Oat Aphid (*Rhopalosiphum padi*)"

### Sheet: README
Table S2. Survival and performance assay raw data and statistical results. Excel file containing the raw survival and performance assay dataset, including the daily counts of surviving adults and cumulative nymphs for diet-fed aphids and endpoint (96 h) counts for all treatments. Additional sheets report the full statistical results for each hypothesis test conducted.
On sheets `Wheat` and `Artificial Diet` the raw counts from the experiment can be found. These were imported into R and analyzed with the code found in `Performance_WheatDiet_LD-DD_R-Markdown.docx`. The remaining two sheets contain the t-test and ANOVA results from that analysis.

### Sheet: Wheat
cage_num	regime	day	hours	date	adults	nymphs
1	LD	4	96	2026-07-07	9	271
2	LD	4	96	2026-07-07	10	290
3	LD	4	96	2026-07-07	10	317
1	DD	4	96	2026-07-07	9	82
2	DD	4	96	2026-07-07	8	116
3	DD	4	96	2026-07-07	7	98

### Sheet: Artificial Diet
cage_num	regime	day	hours	date	adults	nymphs
1	LD	0	0	2026-06-26	10	0
2	LD	0	0	2026-06-26	10	0
3	LD	0	0	2026-06-26	10	0
1	DD	0	0	2026-06-26	10	0
2	DD	0	0	2026-06-26	10	0
3	DD	0	0	2026-06-26	10	0
1	LD	1	24	2026-06-27	10	72
2	LD	1	24	2026-06-27	10	64
3	LD	1	24	2026-06-27	10	57
1	DD	1	24	2026-06-27	9	39
2	DD	1	24	2026-06-27	9	66
3	DD	1	24	2026-06-27	10	56
1	LD	2	48	2026-06-28	10	101
2	LD	2	48	2026-06-28	10	91
3	LD	2	48	2026-06-28	10	105
1	DD	2	48	2026-06-28	9	85
2	DD	2	48	2026-06-28	9	128
3	DD	2	48	2026-06-28	10	105
1	LD	3	72	2026-06-29	8	123
2	LD	3	72	2026-06-29	9	130
3	LD	3	72	2026-06-29	7	121
1	DD	3	72	2026-06-29	7	107
2	DD	3	72	2026-06-29	9	139
3	DD	3	72	2026-06-29	10	138
1	LD	4	96	2026-06-30	8	127
2	LD	4	96	2026-06-30	9	142
3	LD	4	96	2026-06-30	7	149
1	DD	4	96	2026-06-30	7	125
2	DD	4	96	2026-06-30	9	201
3	DD	4	96	2026-06-30	10	189

### Sheet: ANOVA at 96 h
	Adults
	anova_end_adults = aov(adults ~ condition, data = endpoint_data)								tukey_end_adults = TukeyHSD(anova_end_adults)
	term	df	sumsq	meansq	statistic	p.value			term	contrast	null.value	estimate	conf.low	conf.high	adj.p.value
	condition	3	5.58333	1.86111	1.59524	0.265268			condition	Wheat DD-Wheat LD	0	-1.66667	-4.49088	1.15754	0.303887
	Residuals	8	9.33333	1.16667	NA	NA			condition	Diet LD-Wheat LD	0	-1.66667	-4.49088	1.15754	0.303887
									condition	Diet DD-Wheat LD	0	-1	-3.82421	1.82421	0.68062
									condition	Diet LD-Wheat DD	0	0	-2.82421	2.82421	1
									condition	Diet DD-Wheat DD	0	0.666667	-2.15754	3.49088	0.871756
									condition	Diet DD-Diet LD	0	0.666667	-2.15754	3.49088	0.871756
	Nymphs
	anova_end_nymphs = aov(nymphs ~ condition, data = endpoint_data)								tukey_end_nymphs = TukeyHSD(anova_end_nymphs)
	term	df	sumsq	meansq	statistic	p.value			term	contrast	null.value	estimate	conf.low	conf.high	adj.p.value
	condition	3	62862.2	20954.1	31.9991	8.35e-05			condition	Wheat DD-Wheat LD	0	-194	-260.91	-127.09	6.84e-05
	Residuals	8	5238.67	654.833	NA	NA			condition	Diet LD-Wheat LD	0	-153.333	-220.243	-86.4237	0.0003702
									condition	Diet DD-Wheat LD	0	-121	-187.91	-54.0903	0.0018331
									condition	Diet LD-Wheat DD	0	40.6667	-26.243	107.576	0.282896
									condition	Diet DD-Wheat DD	0	73	6.09034	139.91	0.0332568
									condition	Diet DD-Diet LD	0	32.3333	-34.5763	99.243	0.45587

### Sheet: Diet - Daily t-Tests
	Adults - Artificial Diet (t-Test)
	hours	metric	group1	group2	n1	n2	statistic	df	p	p.signif
	24	adults	LD	DD	3	3	2	2	0.183503	ns
	48	adults	LD	DD	3	3	2	2	0.183503	ns
	72	adults	LD	DD	3	3	-0.632455	3.44828	0.566567	ns
	96	adults	LD	DD	3	3	-0.632455	3.44828	0.566567	ns
	Cumulative Nymphs - Artificial Diet (t-Test)
	hours	metric	group1	group2	n1	n2	statistic	df	p	p.signif
	24	nymphs	LD	DD	3	3	1.186	3.10803	0.318315	ns
	48	nymphs	LD	DD	3	3	-0.534263	2.44365	0.637857	ns
	72	nymphs	LD	DD	3	3	-0.307148	2.26867	0.784672	ns
	96	nymphs	LD	DD	3	3	-1.32159	2.30099	0.302355	ns
