## Supplemental Table 3 for "Host Plant and Light Regime Shape Limited, Whole-Body Transcriptional Rhythmicity in the Bird Cherry-Oat Aphid (*Rhopalosiphum padi*)"

### Sheet: README
Table S3. RNA-seq quality metrics and sample metadata. Excel file containing per-sample MultiQC summary statistics for read preprocessing (fastp) and quantification (Salmon) (sheet 1) and sample metadata for each library (sheet 2), including FASTQ filenames, sample name, timepoint (ZT), biological replicate, sequencing batch, host treatment (i.e., wheat or diet), and light treatment (LD or DD).

### Sheet: MultiQC_Stats
Sample	salmon-percent mapped (%)	salmon-number mapped (Million)	salmon-library types	salmon-compatible fragment ratio	salmon-strand mapping bias	fastp- percent duplication (%)	fastp-after filtering q30 rate (%)	fastp-after filtering q30 bases (Million)	fastp-filtering result passed filter reads (Million)	fastp-after filtering gc content (%)	fastp-percent surviving (%)	fastp-percent adapter (%)
C10_1	80.4565	41.1035	IU	100	0.513407	47.5632	97.8709	14746.9	102.176	38.3647	99.5701	6.65251
C10_2	80.8481	25.7432	IU	100	0.512524	31.6152	97.8961	9215.12	63.6828	38.284	99.5773	6.63861
C10_3	81.1486	39.8794	IU	100	0.511297	41.6786	97.9086	14225.8	98.2873	38.0951	99.5941	5.97345
C10_4	84.1221	53.4951	IU	100	0.523615	54.6587	98.2193	18551.1	127.184	37.828	99.6945	4.83591
C11_1	81.5192	32.4978	IU	100	0.512625	40.3654	97.9449	11525	79.7304	38.348	99.5368	6.37206
C11_2	80.7044	33.4191	IU	100	0.509738	46.5365	97.9003	12002.2	82.8184	38.13	99.5618	5.3152
C11_3	82.6859	34.8838	IU	100	0.520484	51.6447	97.8778	12175.3	84.3768	38.5818	99.7273	8.15934
C11_4	81.4118	33.5113	IU	100	0.509616	48.3672	97.939	11938.7	82.3255	38.0119	99.5907	5.26257
C12_1	80.2744	28.3254	IU	100	0.510604	37.1278	97.6595	10198.3	70.5715	38.3302	99.5482	5.56795
C12_2	78.5778	32.3077	IU	100	0.510777	48.3958	97.696	11897.2	82.2311	37.746	99.5399	5.53688
C12_3	81.1557	45.0811	IU	100	0.5246	53.3014	98.1621	16132	111.098	37.9257	99.7064	6.66014
C12_4	81.3532	42.398	IU	100	0.51007	54.0986	97.9079	15101.9	104.232	38.6737	99.5584	5.68925
C13_1	80.7472	35.5714	IU	100	0.511658	45.8367	97.9467	12761.8	88.1057	38.1572	99.5873	5.58973
C13_2	80.9714	52.3559	IU	100	0.520675	51.7705	98.0995	18729.9	129.32	38.1814	99.6838	7.94708
C13_3	81.029	28.6474	IU	100	0.512588	47.3541	97.8826	10197.9	70.7091	38.4679	99.5811	7.05204
C13_4	80.1918	29.8915	IU	100	0.513991	48.7632	97.8482	10756.7	74.5502	37.8629	99.5657	6.7473
C1_1	80.2992	34.6691	IU	100	0.513008	52.9569	97.8711	12461.8	86.3498	38.2603	99.5641	6.47488
C1_2	81.2274	33.055	IU	100	0.523518	46.646	97.7024	11762.6	81.3889	38.4222	99.589	6.11446
C1_3	81.0118	29.0925	IU	100	0.512298	43.3907	97.8709	10400.6	71.8229	38.2677	99.5149	5.49394
C1_4	81.5302	32.2336	IU	100	0.512853	52.7561	97.7598	11453.9	79.0715	38.126	99.5437	5.23433
C2_1	80.3546	25.804	IU	100	0.515284	41.152	97.9475	9314.18	64.2253	38.0851	99.5881	5.63101
C2_2	80.495	43.0995	IU	100	0.522474	53.4578	98.05	15507	107.086	37.8097	99.6901	6.75531
C2_3	80.3663	33.3573	IU	100	0.515707	46.6929	97.9724	12031.7	83.0132	38.0907	99.5495	5.87427
C2_4	80.5102	31.5309	IU	100	0.510363	33.7348	97.5917	11286.5	78.3277	38.3586	99.5724	7.24317
C3_1	78.7587	27.864	IU	100	0.514175	43.5043	97.9313	10227.2	70.7579	37.141	99.5558	6.35246
C3_2	82.849	27.3885	IU	100	0.519372	49.0129	97.5756	9530.35	66.1166	38.9766	99.076	6.44775
C3_3	79.983	42.0384	IU	100	0.512106	65.5711	97.9643	15196.2	105.118	38.1125	99.5492	7.08183
C3_4	80.4343	26.6313	IU	100	0.511592	46.5951	97.9282	9601.5	66.2188	38.4276	99.5254	5.15799
C4_1	81.7208	37.0544	IU	100	0.523224	54.7463	97.8981	13144.5	90.6853	38.1412	99.6279	5.54253
C4_2	79.8514	28.9014	IU	100	0.514309	42.9208	97.9445	10480.2	72.388	37.9823	99.5475	5.99973
C4_3	79.5957	28.4803	IU	100	0.513277	42.1397	97.87	10346.5	71.5625	38.2137	99.57	6.11569
C4_4	81.2378	25.4806	IU	100	0.513269	43.4331	97.8407	9071.79	62.731	38.6256	99.5412	6.11206
C5_1	81.3777	57.7603	IU	100	0.522181	59.7032	98.0272	20562.7	141.956	38.0962	99.6546	6.56265
C5_2	81.2481	31.1563	IU	100	0.513845	40.6171	97.7229	11065.2	76.6942	38.4676	99.5357	6.21511
C5_3	81.0731	32.2872	IU	100	0.513508	39.4824	98.0082	11566.2	79.6496	38.0639	99.5716	5.04963
C5_4	80.3522	27.9566	IU	100	0.513554	34.4461	97.8515	10054.4	69.5851	38.255	99.53	6.16595
C6_1	81.4766	35.5901	IU	100	0.513428	54.6354	97.9152	12651.5	87.3627	38.1559	99.5749	5.91969
C6_2	82.1464	51.3339	IU	100	0.521375	51.3989	98.0488	18119.3	124.981	38.3768	99.6976	7.02844
C6_3	80.2677	34.5187	IU	100	0.512057	52.6981	97.7615	12446.8	86.0089	37.6216	99.5737	5.2903
C6_4	80.669	28.1446	IU	100	0.512072	35.7761	97.8347	10108	69.778	37.7417	99.5959	5.53679
C7_1	81.5995	45.1197	IU	100	0.522793	58.6724	98.0592	15761.9	110.588	38.1953	99.7009	10.0613
C7_2	80.4117	24.4419	IU	100	0.513156	39.1078	97.9832	8790.47	60.7918	37.9447	99.5648	6.30626
C7_3	77.8884	33.7126	IU	100	0.512337	69.4038	97.2588	12430.3	86.5664	39.3156	99.5324	6.53311
C7_4	80.4501	33.6009	IU	100	0.511615	51.5031	97.9014	12093.6	83.5324	38.3642	99.5912	6.19431
C8_1	80.2234	28.2688	IU	100	0.507971	50.9098	97.7636	10222.7	70.4751	37.7955	99.5898	4.63903
C8_2	81.0301	38.7678	IU	100	0.508853	54.0116	97.9318	13873.1	95.6875	38.24	99.5802	5.40474
C8_3	83.339	41.4098	IU	100	0.525287	63.8951	97.9098	14473.9	99.3766	37.9278	99.6492	4.07839
C8_4	80.7251	37.9396	IU	100	0.510332	51.7559	97.9296	13628.6	93.997	38.7435	99.5464	5.36316
C9_1	82.1242	28.6539	IU	100	0.511523	39.8734	97.9301	10105.3	69.782	38.775	99.5569	5.69999
C9_2	80.8373	34.1348	IU	100	0.512026	53.3102	97.9425	12245.9	84.4532	38.223	99.5486	5.26356
C9_3	81.1856	37.9006	IU	100	0.523433	53.2571	97.96	13546.5	93.3678	38.0363	99.6429	5.74502
C9_4	82.2133	36.661	IU	100	0.512655	42.1532	97.9125	12928.7	89.1852	38.7222	99.5733	5.32417
DC10_1	80.5205	27.45	IU	100	0.512604	56.9474	97.7625	9811.39	68.1813	37.7718	99.6487	7.31987
DC10_2	80.8921	25.4697	IU	100	0.512048	41.3386	97.7431	9102.65	62.9721	38.0249	99.613	5.93149
DC10_3	78.9249	31.1252	IU	100	0.51087	60.0011	97.6467	11391.1	78.873	37.2206	99.601	5.69066
DC10_4	80.7208	36.4109	IU	100	0.523844	47.5295	98.0312	13126.5	90.2144	37.2815	99.7162	5.08525
DC11_1	78.7749	25.7941	IU	100	0.511613	49.6298	97.7353	9440.58	65.488	38.0754	99.6053	6.5883
DC11_2	79.4973	31.4378	IU	100	0.510792	42.9509	97.8108	11433.1	79.0914	37.9391	99.6108	6.38919
DC11_3	80.7507	32.1149	IU	100	0.508761	64.5975	97.9533	11513.5	79.5409	37.9996	99.6294	6.04163
DC11_4	82.0336	44.986	IU	100	0.5234	47.7087	98.1946	15924.9	109.677	37.6041	99.6995	6.25306
DC12_1	80.126	23.9085	IU	100	0.510754	35.5552	97.6898	8590.6	59.6772	37.959	99.6212	7.49369
DC12_2	79.5173	36.2709	IU	100	0.511345	68.3994	97.7674	13188.4	91.2277	37.8109	99.6367	6.09734
DC12_3	81.4084	32.9321	IU	100	0.511118	46.0045	97.7076	11676.7	80.9058	38.2579	99.5885	6.59016
DC12_4	79.7287	40.4124	IU	100	0.523101	54.2191	98.0448	14691.3	101.375	36.721	99.6899	6.19035
DC13_1	80.0421	29.7725	IU	100	0.51053	59.7111	97.6749	10709.6	74.3921	37.6134	99.6222	7.16686
DC13_2	81.9307	25.1809	IU	100	0.510549	43.607	97.6517	8866.98	61.4689	38.3699	99.6212	6.44528
DC13_3	79.6353	28.1662	IU	100	0.511251	54.5036	97.727	10227.1	70.738	37.3118	99.637	5.99025
DC13_4	83.0534	39.3112	IU	100	0.522968	48.8662	97.8891	13738.1	94.665	37.9391	99.7005	5.62116
DC1_1	79.1985	29.6765	IU	100	0.510558	58.9318	97.7093	10802.8	74.9421	38.4953	99.6465	7.11023
DC1_2	77.0788	41.0913	IU	100	0.522149	51.9308	98.1648	15458.8	106.622	37.0671	99.6803	6.94875
DC1_3	79.3782	33.6122	IU	100	0.510374	43.1458	97.7134	12192.3	84.6888	38.1499	99.6474	7.39227
DC1_4	77.7284	28.6277	IU	100	0.509935	41.3403	97.7061	10600.2	73.6608	38.327	99.6182	7.36035
DC2_1	82.105	34.3872	IU	100	0.510932	48.2637	97.4166	12061.9	83.7639	38.3842	99.5781	6.20231
DC2_2	81.5905	31.9581	IU	100	0.512281	43.4376	97.7213	11315.1	78.3377	38.4084	99.6406	6.13408
DC2_3	79.8001	23.9458	IU	100	0.511632	36.9559	97.6929	8652.69	60.0144	38.6987	99.6182	7.11745
DC2_4	80.8659	41.1482	IU	100	0.523973	49.6381	98.1284	14734.5	101.769	37.6913	99.6736	7.12853
DC3_1	78.7823	25.6433	IU	100	0.509792	42.8557	97.6957	9387.62	65.0992	38.34	99.6109	7.14001
DC3_2	78.9365	28.379	IU	100	0.508765	39.4793	97.8276	10255.6	71.9034	38.4175	99.6549	18.2438
DC3_3	80.4081	26.5479	IU	100	0.509528	36.2248	97.8204	9544.48	66.0328	38.8342	99.6266	6.47167
DC3_4	79.5494	24.7259	IU	100	0.523327	37.5139	97.815	8970.46	62.1648	37.7993	99.656	7.45097
DC4_1	80.2278	30.5777	IU	100	0.510657	42.6341	97.7755	10999.7	76.2272	38.5921	99.6179	6.77534
DC4_2	81.3637	41.5991	IU	100	0.523555	38.3455	98.0488	14862.1	102.255	38.5395	99.6788	5.43966
DC4_3	80.3242	32.9002	IU	100	0.510272	42.6012	97.8257	11823.8	81.9184	38.6312	99.6272	7.08648
DC4_4	80.7314	23.7898	IU	100	0.510569	50.8985	97.7054	8506.58	58.9358	38.2115	99.625	6.2953
DC5_1	80.7815	30.7814	IU	100	0.511019	44.0157	97.6523	11000.5	76.209	38.5019	99.6257	6.03518
DC5_2	81.5344	40.2599	IU	100	0.522829	48.7276	97.724	14282.5	98.7555	38.0665	99.663	6.07841
DC5_3	80.2097	30.2763	IU	100	0.510628	45.5006	97.7466	10848	75.4929	38.8549	99.6216	8.5348
DC5_4	80.1733	29.8767	IU	100	0.510755	41.86	97.6108	10762.4	74.5304	38.439	99.6253	6.29813
DC6_1	81.5942	28.1979	IU	100	0.51174	46.7839	97.7386	9963.23	69.1174	38.2878	99.6578	6.51006
DC6_2	80.0051	27.5765	IU	100	0.511302	42.496	97.7554	9922.55	68.9369	37.8805	99.6685	7.52474
DC6_3	81.8118	28.2756	IU	100	0.512197	49.8189	97.7513	9980.31	69.1235	38.0665	99.6223	6.24017
DC6_4	82.0064	46.9714	IU	100	0.523967	55.124	98.1951	16683.2	114.555	37.727	99.6861	5.20402
DC7_1	79.5958	29.8717	IU	100	0.511679	43.211	97.7735	10859.1	75.0585	37.8047	99.6052	6.07894
DC7_2	80.1948	29.235	IU	100	0.511132	40.2084	97.7338	10525	72.9099	38.0482	99.6484	6.74066
DC7_3	82.0304	35.8972	IU	100	0.522411	49.9305	97.7749	12660.3	87.5217	38.0848	99.6286	6.16976
DC7_4	80.7323	29.8161	IU	100	0.51061	35.2561	97.7642	10670	73.8641	38.3229	99.639	6.44369
DC8_1	82.1044	37.8427	IU	100	0.521676	52.968	97.8524	13351.9	92.182	37.6502	99.6634	6.46832
DC8_2	79.5931	30.2501	IU	100	0.510939	54.685	97.774	10964.3	76.0119	37.6271	99.6062	6.57413
DC8_3	80.8854	26.6581	IU	100	0.510633	55.9423	97.7796	9528.95	65.9158	38.268	99.6561	6.34578
DC8_4	79.4768	34.15	IU	100	0.511743	68.734	97.7207	12388.3	85.937	37.5382	99.5887	6.56636
DC9_1	79.7361	33.2537	IU	100	0.510846	49.105	97.8198	12054.6	83.4094	37.6711	99.6178	6.74132
DC9_2	80.7423	31.8681	IU	100	0.511601	51.7377	97.6815	11407.4	78.9378	38.1059	99.6014	5.91955
DC9_3	80.9695	35.4929	IU	100	0.520181	50.0338	97.7644	12674.9	87.6699	37.4658	99.6764	6.51252
DC9_4	80.619	32.2073	IU	100	0.510469	45.6547	97.5166	11523.5	79.9001	37.8842	99.6221	6.05802
DT10_1	79.6211	30.7206	IU	100	0.512293	53.5715	97.9052	11167.5	77.167	37.5731	99.6239	6.01804
DT10_2	81.9329	45.7808	IU	100	0.524191	51.8925	98.1781	16231.1	111.752	37.8264	99.6642	6.52612
DT10_3	78.4143	29.2828	IU	100	0.51025	47.3392	97.8095	10782.8	74.6873	37.4391	99.638	6.71151
DT10_4	78.9832	31.8921	IU	100	0.510947	54.5721	97.751	11666.7	80.7566	37.3901	99.6336	6.15953
DT11_1	82.5114	34.2671	IU	100	0.510417	41.8159	97.7148	11970.2	83.0603	38.4806	99.6721	7.12925
DT11_2	81.9126	31.3539	IU	100	0.511554	49.8546	97.8124	11038.7	76.5546	38.0659	99.6433	6.78038
DT11_3	80.3186	31.7474	IU	100	0.510722	55.5416	97.8232	11408.6	79.0536	37.501	99.6399	7.15394
DT11_4	82.5072	33.5955	IU	100	0.524142	46.223	97.8088	11754.6	81.4364	38.363	99.68	7.40821
DT12_1	80.1283	29.8551	IU	100	0.511158	56.5789	97.6296	10751.5	74.5182	37.1398	99.6156	6.03249
DT12_2	81.2782	35.8481	IU	100	0.510794	47.8535	97.815	12757.7	88.2109	37.752	99.6534	6.00789
DT12_3	79.2904	28.6473	IU	100	0.509315	44.3805	97.7937	10369.3	72.2592	37.9909	99.6664	9.87512
DT12_4	80.9602	43.8048	IU	100	0.524565	50.8875	98.1518	15654.9	108.213	37.222	99.69	7.27524
DT13_1	81.136	29.8207	IU	100	0.510898	46.3632	97.7925	10575.7	73.508	37.8939	99.658	7.66206
DT13_2	81.5647	45.2252	IU	100	0.523059	52.709	98.1777	16141.6	110.894	37.7225	99.6924	5.3492
DT13_3	81.3047	32.182	IU	100	0.510424	42.1577	97.8543	11418.4	79.1639	38.1903	99.637	7.01285
DT13_4	81.0508	30.1572	IU	100	0.511619	50.0685	97.4476	10684.2	74.4156	37.7428	99.6659	6.91555
DT1_1	79.8278	26.986	IU	100	0.511055	39.0343	97.9773	9799.1	67.6104	38.2127	99.6035	5.97695
DT1_2	78.0369	33.0762	IU	100	0.511044	48.2048	97.8107	12241.1	84.7706	37.8642	99.5429	6.42532
DT1_3	78.0499	32.9918	IU	100	0.510435	50.7915	97.7337	12228.8	84.5402	38.0798	99.5666	5.65557
DT1_4	81.5068	34.7304	IU	100	0.522431	44.9637	98.0338	12363	85.2208	37.8806	99.6853	5.98213
DT2_1	79.5635	25.7095	IU	100	0.508967	31.3027	97.4575	9320.41	64.6263	38.547	99.5657	5.80415
DT2_2	81.4111	34.1027	IU	100	0.511198	41.405	97.9297	12130.4	83.779	38.828	99.541	6.10368
DT2_3	79.9154	35.0204	IU	100	0.510269	44.7405	97.9258	12698.4	87.6438	38.3625	99.5455	5.71249
DT2_4	81.2282	30.474	IU	100	0.522484	42.5	97.9605	10883.1	75.033	38.3176	99.6671	6.01259
DT3_1	84.7104	37.3668	IU	100	0.511653	56.0608	98.0263	12695.8	88.2225	39.8685	99.6947	7.97853
DT3_2	80.5474	38.643	IU	100	0.523513	42.8123	97.9923	13927.3	95.9508	36.6074	99.691	5.92073
DT3_3	81.172	37.9492	IU	100	0.511839	53.6808	97.9288	13517.6	93.5033	38.3393	99.6328	6.27834
DT3_4	79.835	28.5316	IU	100	0.511017	43.8131	97.6671	10294.4	71.4764	37.9261	99.6557	6.87522
DT4_1	80.877	30.8063	IU	100	0.511519	48.0609	97.8966	11009.4	76.1806	38.3411	99.631	6.23889
DT4_2	81.1329	28.3726	IU	100	0.510848	37.8831	97.687	10088.3	69.941	38.5164	99.6436	6.73591
DT4_3	80.3977	32.053	IU	100	0.522092	45.2467	97.9177	11549.2	79.7361	38.6844	99.6574	6.71426
DT4_4	81.1475	34.9366	IU	100	0.510649	47.3859	97.9294	12486	86.1063	38.0127	99.6523	5.6211
DT5_1	80.7913	30.9005	IU	100	0.510313	46.2509	97.9481	11039.9	76.4945	38.2252	99.6365	6.98166
DT5_2	79.9625	37.7453	IU	100	0.511146	49.3046	97.8955	13644.4	94.4075	37.822	99.6048	6.21084
DT5_3	83.071	30.0527	IU	100	0.522408	42.4158	97.8574	10489	72.3542	39.2521	99.634	6.20724
DT5_4	80.614	36.1368	IU	100	0.510427	64.9903	97.852	12960.9	89.6539	37.7116	99.6256	5.99402
DT6_1	78.0962	37.0597	IU	100	0.510087	51.1166	97.9905	13754.1	94.9078	37.6497	99.5947	5.55169
DT6_2	81.3573	39.9138	IU	100	0.510217	51.5963	98.0284	14189.7	98.1198	38.2964	99.6585	6.49112
DT6_3	81.3862	33.4808	IU	100	0.510559	44.5333	97.982	11898.9	82.2762	38.4646	99.6622	6.56408
DT6_4	84.8301	42.0539	IU	100	0.523923	53.935	98.1084	14442.7	99.1486	38.3119	99.6949	4.83565
DT7_1	79.5576	35.9436	IU	100	0.512071	56.7557	97.9796	13051.8	90.3587	37.5959	99.6506	6.59911
DT7_2	80.4979	29.4757	IU	100	0.510725	39.7264	97.9356	10598	73.2334	37.8645	99.6486	6.19969
DT7_3	80.8105	35.569	IU	100	0.511089	54.0456	97.849	12760.4	88.0306	38.0151	99.6651	5.37473
DT7_4	78.2387	43.9251	IU	100	0.524973	52.2771	98.08	16295.3	112.285	38.1916	99.6808	5.99164
DT8_1	82.0895	31.287	IU	100	0.524522	51.4791	97.8237	11035.1	76.2264	38.0165	99.6465	6.16414
DT8_2	81.071	30.0559	IU	100	0.513208	55.6311	97.8319	10720.5	74.1472	37.8874	99.6378	5.78226
DT8_3	80.0984	32.5346	IU	100	0.512926	55.4551	97.9302	11746.9	81.2366	37.3288	99.6293	6.27434
DT8_4	80.7613	29.8417	IU	100	0.511	42.3371	97.9659	10718	73.901	38.1299	99.6559	5.50196
DT9_1	81.2781	33.3956	IU	100	0.509486	47.5763	97.9911	11868	82.1762	38.0653	99.6557	7.06049
DT9_2	82.2077	32.9224	IU	100	0.522696	43.5227	97.799	11616.8	80.0958	37.8702	99.6208	5.34564
DT9_3	79.9886	30.8241	IU	100	0.510265	49.2006	97.932	11186.6	77.0713	37.585	99.6553	5.16814
DT9_4	78.7376	38.3847	IU	100	0.510499	55.7622	98.007	14101.8	97.5003	37.2273	99.6306	6.63585
T10_1	81.6883	34.8749	IU	100	0.512374	35.9148	97.9258	12380.6	85.3853	37.1313	99.5691	5.63818
T10_2	81.5338	34.9232	IU	100	0.513131	48.4109	97.9185	12425.9	85.6656	37.7728	99.5442	5.28245
T10_3	81.458	35.0593	IU	100	0.513713	45.864	97.9787	12479	86.0794	38.0025	99.5815	5.91264
T10_4	82.3169	42.8131	IU	100	0.5234	54.359	98.1202	15143.6	104.02	37.4622	99.6937	5.24558
T11_1	81.5397	29.449	IU	100	0.512591	46.3262	98.004	10487.4	72.2323	37.8005	99.5664	5.32778
T11_2	80.5098	38.6077	IU	100	0.51141	40.8354	97.7764	13870.5	95.9081	37.698	99.5689	5.9528
T11_3	81.5501	41.3199	IU	100	0.52347	49.4803	98.1643	14743.3	101.336	37.3837	99.681	5.48625
T11_4	81.6518	25.7263	IU	100	0.511863	36.7822	97.9711	9151.42	63.0147	37.9906	99.5831	5.38271
T12_1	82.0529	34.2012	IU	100	0.521638	46.8605	97.9487	12099.3	83.3638	37.718	99.6761	5.59687
T12_2	79.8971	39.9565	IU	100	0.512077	33.2605	97.8436	14437	100.02	38.1526	99.4887	7.49998
T12_3	81.4329	33.3018	IU	100	0.511929	34.8586	97.9095	11822.4	81.7896	38.2424	99.5272	6.78508
T12_4	81.1361	35.3909	IU	100	0.515287	57.2805	97.8937	12621.7	87.2383	37.6204	99.547	6.01614
T13_1	80.9735	28.8195	IU	100	0.509631	44.3141	97.8804	10322.2	71.1826	37.8062	99.545	5.47723
T13_2	81.053	31.2108	IU	100	0.51414	37.9706	97.865	11146.1	77.0134	38.0527	99.5577	5.88353
T13_3	81.6286	36.0231	IU	100	0.523231	50.1155	98.1442	12806.9	88.2609	37.4927	99.6988	6.38459
T13_4	81.78	26.7847	IU	100	0.513245	39.8674	97.8604	9487.75	65.5044	38.243	99.5642	6.38653
T1_1	80.8964	29.8579	IU	100	0.510813	47.213	97.8942	10645.1	73.8177	38.1868	99.5491	6.88161
T1_2	80.2695	33.1673	IU	100	0.508863	56.561	97.8327	11946.1	82.6398	37.8472	99.5335	5.92101
T1_3	80.2141	30.0586	IU	100	0.508778	48.6875	97.9029	10836	74.946	37.9217	99.5394	6.22983
T1_4	82.182	45.8048	IU	100	0.515923	53.008	98.0455	16243.1	111.472	37.9557	99.6791	4.58719
T2_1	80.178	30.735	IU	100	0.510988	45.4695	97.9373	11099.2	76.6669	36.979	99.5762	5.91142
T2_2	80.8429	27.6649	IU	100	0.510711	42.8376	97.8842	9900.08	68.4411	37.7325	99.5974	6.13696
T2_3	80.0742	33.0815	IU	100	0.512999	57.1135	97.9249	11960.2	82.6272	37.8169	99.6075	5.88623
T2_4	81.2555	43.4719	IU	100	0.521872	53.3288	98.1368	15516.6	107	37.2826	99.6795	6.71808
T3_1	79.5366	26.8535	IU	100	0.51298	59.4286	97.9012	9752.48	67.5248	37.7777	99.5935	6.70876
T3_2	80.7182	41.4868	IU	100	0.511752	64.2892	97.8918	14899.3	102.794	37.6007	99.5801	5.30549
T3_3	81.1014	28.1727	IU	100	0.504545	40.9745	97.8819	10077.1	69.4753	38.1203	99.6098	5.19064
T3_4	81.895	42.2508	IU	100	0.52309	48.558	98.096	14988.1	103.183	37.3279	99.6942	5.76216
T4_1	79.306	29.7054	IU	100	0.51177	40.338	97.9096	10833.1	74.9133	36.7911	99.5618	6.59261
T4_2	80.1409	29.7589	IU	100	0.511521	42.3825	97.8857	10723.6	74.2665	37.8198	99.5909	6.50076
T4_3	80.7614	28.8042	IU	100	0.511291	41.5701	97.9541	10333.3	71.3316	37.836	99.6096	5.73053
T4_4	81.8484	45.6966	IU	100	0.523007	56.0039	98.1242	16227.1	111.661	37.4228	99.6961	5.80302
T5_1	81.3109	27.4986	IU	100	0.510626	54.5984	97.7239	9762.39	67.6381	37.8255	99.5544	6.57682
T5_2	80.4379	39.5319	IU	100	0.524562	54.0707	97.9515	14271.8	98.2916	37.1247	99.6952	5.59275
T5_3	80.2722	29.2377	IU	100	0.511156	41.8479	97.8833	10533	72.8463	37.6209	99.5709	6.30175
T5_4	81.9157	36.8819	IU	100	0.507698	55.9092	97.8432	13058.7	90.0484	38.1348	99.5937	5.21969
T6_1	80.892	28.4816	IU	100	0.510308	41.212	97.8643	10165.8	70.4187	38.0471	99.5743	6.58025
T6_2	81.585	31.1347	IU	100	0.513695	56.6543	97.4834	10949.9	76.3246	37.9032	99.5055	7.40981
T6_3	81.2168	30.9263	IU	100	0.511243	47.6596	97.4289	10944.1	76.1576	37.8962	99.5056	6.77466
T6_4	82.1971	43.7111	IU	100	0.521847	44.0982	98.0837	15421.1	106.357	38.0605	99.6755	6.59036
T7_1	79.9801	35.2894	IU	100	0.513174	50.4354	97.9975	12769.5	88.2455	37.4712	99.5553	6.65972
T7_2	79.836	36.5612	IU	100	0.509773	41.5667	97.9469	13280.4	91.5908	38.1461	99.6058	5.72043
T7_3	83.2026	39.9028	IU	100	0.519206	39.0633	98.0177	13934.7	95.9173	38.8135	99.6974	5.65174
T7_4	81.1162	33.4016	IU	100	0.51289	41.1303	97.9871	11956.7	82.355	37.8333	99.5959	5.38451
T8_1	80.1528	25.9165	IU	100	0.511411	41.4163	97.7367	9324.68	64.6678	37.7932	99.5161	6.55031
T8_2	80.0858	31.43	IU	100	0.514133	44.6207	97.8764	11359.2	78.4908	37.9024	99.5644	5.92462
T8_3	82.8001	28.3002	IU	100	0.5098	47.4489	97.333	9832.9	68.3578	38.4615	99.1241	5.76375
T8_4	81.5496	44.6127	IU	100	0.52451	52.7605	98.0742	15858.8	109.412	37.6785	99.6988	6.57252
T9_1	83.5243	42.3261	IU	100	0.523864	51.222	98.1457	14750.1	101.35	37.6992	99.6729	5.31468
T9_2	80.1508	37.3865	IU	100	0.512532	41.7909	97.9152	13493	93.2904	37.8755	99.5415	6.06375
T9_3	81.1874	43.4367	IU	100	0.511352	48.4038	97.9059	15510.4	107.004	37.7473	99.5594	5.88608
T9_4	81.6341	33.0879	IU	100	0.513286	41.963	97.8461	11735.6	81.064	38.1689	99.5846	6.14063
AVG	80.7917	33.773			0.514242	47.8736			83.5537	38.006		6.29827
STDDEV	1.18552	6.08544			0.00517131	7.25232			14.6594	0.455311		1.14573

### Sheet: Sample_Metadata
f	r	sample_name	zt	biorep	seq_batch	host	experiment_date	light
DT1_1_1.fq.gz	DT1_1_2.fq.gz	DT1_1	zt-8	1	1	diet	2	LD
DT1_2_1.fq.gz	DT1_2_2.fq.gz	DT1_2	zt-8	2	1	diet	2	LD
DT1_3_1.fq.gz	DT1_3_2.fq.gz	DT1_3	zt-8	3	1	diet	2	LD
DT1_4_1.fq.gz	DT1_4_2.fq.gz	DT1_4	zt-8	4	2	diet	2	LD
DT2_1_1.fq.gz	DT2_1_2.fq.gz	DT2_1	zt-4	1	1	diet	2	LD
DT2_2_1.fq.gz	DT2_2_2.fq.gz	DT2_2	zt-4	2	1	diet	2	LD
DT2_3_1.fq.gz	DT2_3_2.fq.gz	DT2_3	zt-4	3	1	diet	2	LD
DT2_4_1.fq.gz	DT2_4_2.fq.gz	DT2_4	zt-4	4	2	diet	2	LD
DT3_1_1.fq.gz	DT3_1_2.fq.gz	DT3_1	zt0	1	1	diet	2	LD
DT3_2_1.fq.gz	DT3_2_2.fq.gz	DT3_2	zt0	2	2	diet	2	LD
DT3_3_1.fq.gz	DT3_3_2.fq.gz	DT3_3	zt0	3	1	diet	2	LD
DT3_4_1.fq.gz	DT3_4_2.fq.gz	DT3_4	zt0	4	1	diet	2	LD
DT4_1_1.fq.gz	DT4_1_2.fq.gz	DT4_1	zt4	1	1	diet	2	LD
DT4_2_1.fq.gz	DT4_2_2.fq.gz	DT4_2	zt4	2	1	diet	2	LD
DT4_3_1.fq.gz	DT4_3_2.fq.gz	DT4_3	zt4	3	2	diet	2	LD
DT4_4_1.fq.gz	DT4_4_2.fq.gz	DT4_4	zt4	4	1	diet	2	LD
DT5_1_1.fq.gz	DT5_1_2.fq.gz	DT5_1	zt8	1	1	diet	2	LD
DT5_2_1.fq.gz	DT5_2_2.fq.gz	DT5_2	zt8	2	1	diet	2	LD
DT5_3_1.fq.gz	DT5_3_2.fq.gz	DT5_3	zt8	3	2	diet	2	LD
DT5_4_1.fq.gz	DT5_4_2.fq.gz	DT5_4	zt8	4	1	diet	2	LD
DT6_1_1.fq.gz	DT6_1_2.fq.gz	DT6_1	zt12	1	1	diet	2	LD
DT6_2_1.fq.gz	DT6_2_2.fq.gz	DT6_2	zt12	2	1	diet	2	LD
DT6_3_1.fq.gz	DT6_3_2.fq.gz	DT6_3	zt12	3	1	diet	2	LD
DT6_4_1.fq.gz	DT6_4_2.fq.gz	DT6_4	zt12	4	2	diet	2	LD
DT7_1_1.fq.gz	DT7_1_2.fq.gz	DT7_1	zt16	1	1	diet	2	LD
DT7_2_1.fq.gz	DT7_2_2.fq.gz	DT7_2	zt16	2	1	diet	2	LD
DT7_3_1.fq.gz	DT7_3_2.fq.gz	DT7_3	zt16	3	1	diet	2	LD
DT7_4_1.fq.gz	DT7_4_2.fq.gz	DT7_4	zt16	4	2	diet	2	LD
DT8_1_1.fq.gz	DT8_1_2.fq.gz	DT8_1	zt20	1	2	diet	2	LD
DT8_2_1.fq.gz	DT8_2_2.fq.gz	DT8_2	zt20	2	1	diet	2	LD
DT8_3_1.fq.gz	DT8_3_2.fq.gz	DT8_3	zt20	3	1	diet	2	LD
DT8_4_1.fq.gz	DT8_4_2.fq.gz	DT8_4	zt20	4	1	diet	2	LD
DT9_1_1.fq.gz	DT9_1_2.fq.gz	DT9_1	zt24	1	1	diet	2	LD
DT9_2_1.fq.gz	DT9_2_2.fq.gz	DT9_2	zt24	2	2	diet	2	LD
DT9_3_1.fq.gz	DT9_3_2.fq.gz	DT9_3	zt24	3	1	diet	2	LD
DT9_4_1.fq.gz	DT9_4_2.fq.gz	DT9_4	zt24	4	1	diet	2	LD
DT10_1_1.fq.gz	DT10_1_2.fq.gz	DT10_1	zt28	1	1	diet	2	LD
DT10_2_1.fq.gz	DT10_2_2.fq.gz	DT10_2	zt28	2	2	diet	2	LD
DT10_3_1.fq.gz	DT10_3_2.fq.gz	DT10_3	zt28	3	1	diet	2	LD
DT10_4_1.fq.gz	DT10_4_2.fq.gz	DT10_4	zt28	4	1	diet	2	LD
DT11_1_1.fq.gz	DT11_1_2.fq.gz	DT11_1	zt32	1	1	diet	2	LD
DT11_2_1.fq.gz	DT11_2_2.fq.gz	DT11_2	zt32	2	1	diet	2	LD
DT11_3_1.fq.gz	DT11_3_2.fq.gz	DT11_3	zt32	3	1	diet	2	LD
DT11_4_1.fq.gz	DT11_4_2.fq.gz	DT11_4	zt32	4	2	diet	2	LD
DT12_1_1.fq.gz	DT12_1_2.fq.gz	DT12_1	zt36	1	1	diet	2	LD
DT12_2_1.fq.gz	DT12_2_2.fq.gz	DT12_2	zt36	2	1	diet	2	LD
DT12_3_1.fq.gz	DT12_3_2.fq.gz	DT12_3	zt36	3	1	diet	2	LD
DT12_4_1.fq.gz	DT12_4_2.fq.gz	DT12_4	zt36	4	2	diet	2	LD
DT13_1_1.fq.gz	DT13_1_2.fq.gz	DT13_1	zt40	1	1	diet	2	LD
DT13_2_1.fq.gz	DT13_2_2.fq.gz	DT13_2	zt40	2	2	diet	2	LD
DT13_3_1.fq.gz	DT13_3_2.fq.gz	DT13_3	zt40	3	1	diet	2	LD
DT13_4_1.fq.gz	DT13_4_2.fq.gz	DT13_4	zt40	4	1	diet	2	LD
DC1_1_1.fq.gz	DC1_1_2.fq.gz	DC1_1	ct-8	1	1	diet	2	DD
DC1_2_1.fq.gz	DC1_2_2.fq.gz	DC1_2	ct-8	2	2	diet	2	DD
DC1_3_1.fq.gz	DC1_3_2.fq.gz	DC1_3	ct-8	3	1	diet	2	DD
DC1_4_1.fq.gz	DC1_4_2.fq.gz	DC1_4	ct-8	4	1	diet	2	DD
DC2_1_1.fq.gz	DC2_1_2.fq.gz	DC2_1	ct-4	1	1	diet	2	DD
DC2_2_1.fq.gz	DC2_2_2.fq.gz	DC2_2	ct-4	2	1	diet	2	DD
DC2_3_1.fq.gz	DC2_3_2.fq.gz	DC2_3	ct-4	3	1	diet	2	DD
DC2_4_1.fq.gz	DC2_4_2.fq.gz	DC2_4	ct-4	4	2	diet	2	DD
DC3_1_1.fq.gz	DC3_1_2.fq.gz	DC3_1	ct0	1	1	diet	2	DD
DC3_2_1.fq.gz	DC3_2_2.fq.gz	DC3_2	ct0	2	1	diet	2	DD
DC3_3_1.fq.gz	DC3_3_2.fq.gz	DC3_3	ct0	3	1	diet	2	DD
DC3_4_1.fq.gz	DC3_4_2.fq.gz	DC3_4	ct0	4	2	diet	2	DD
DC4_1_1.fq.gz	DC4_1_2.fq.gz	DC4_1	ct4	1	1	diet	2	DD
DC4_2_1.fq.gz	DC4_2_2.fq.gz	DC4_2	ct4	2	2	diet	2	DD
DC4_3_1.fq.gz	DC4_3_2.fq.gz	DC4_3	ct4	3	1	diet	2	DD
DC4_4_1.fq.gz	DC4_4_2.fq.gz	DC4_4	ct4	4	1	diet	2	DD
DC5_1_1.fq.gz	DC5_1_2.fq.gz	DC5_1	ct8	1	1	diet	2	DD
DC5_2_1.fq.gz	DC5_2_2.fq.gz	DC5_2	ct8	2	2	diet	2	DD
DC5_3_1.fq.gz	DC5_3_2.fq.gz	DC5_3	ct8	3	1	diet	2	DD
DC5_4_1.fq.gz	DC5_4_2.fq.gz	DC5_4	ct8	4	1	diet	2	DD
DC6_1_1.fq.gz	DC6_1_2.fq.gz	DC6_1	ct12	1	1	diet	2	DD
DC6_2_1.fq.gz	DC6_2_2.fq.gz	DC6_2	ct12	2	1	diet	2	DD
DC6_3_1.fq.gz	DC6_3_2.fq.gz	DC6_3	ct12	3	1	diet	2	DD
DC6_4_1.fq.gz	DC6_4_2.fq.gz	DC6_4	ct12	4	2	diet	2	DD
DC7_1_1.fq.gz	DC7_1_2.fq.gz	DC7_1	ct16	1	1	diet	2	DD
DC7_2_1.fq.gz	DC7_2_2.fq.gz	DC7_2	ct16	2	1	diet	2	DD
DC7_3_1.fq.gz	DC7_3_2.fq.gz	DC7_3	ct16	3	2	diet	2	DD
DC7_4_1.fq.gz	DC7_4_2.fq.gz	DC7_4	ct16	4	1	diet	2	DD
DC8_1_1.fq.gz	DC8_1_2.fq.gz	DC8_1	ct20	1	2	diet	2	DD
DC8_2_1.fq.gz	DC8_2_2.fq.gz	DC8_2	ct20	2	1	diet	2	DD
DC8_3_1.fq.gz	DC8_3_2.fq.gz	DC8_3	ct20	3	1	diet	2	DD
DC8_4_1.fq.gz	DC8_4_2.fq.gz	DC8_4	ct20	4	1	diet	2	DD
DC9_1_1.fq.gz	DC9_1_2.fq.gz	DC9_1	ct24	1	1	diet	2	DD
DC9_2_1.fq.gz	DC9_2_2.fq.gz	DC9_2	ct24	2	1	diet	2	DD
DC9_3_1.fq.gz	DC9_3_2.fq.gz	DC9_3	ct24	3	2	diet	2	DD
DC9_4_1.fq.gz	DC9_4_2.fq.gz	DC9_4	ct24	4	1	diet	2	DD
DC10_1_1.fq.gz	DC10_1_2.fq.gz	DC10_1	ct28	1	1	diet	2	DD
DC10_2_1.fq.gz	DC10_2_2.fq.gz	DC10_2	ct28	2	1	diet	2	DD
DC10_3_1.fq.gz	DC10_3_2.fq.gz	DC10_3	ct28	3	1	diet	2	DD
DC10_4_1.fq.gz	DC10_4_2.fq.gz	DC10_4	ct28	4	2	diet	2	DD
DC11_1_1.fq.gz	DC11_1_2.fq.gz	DC11_1	ct32	1	1	diet	2	DD
DC11_2_1.fq.gz	DC11_2_2.fq.gz	DC11_2	ct32	2	1	diet	2	DD
DC11_3_1.fq.gz	DC11_3_2.fq.gz	DC11_3	ct32	3	1	diet	2	DD
DC11_4_1.fq.gz	DC11_4_2.fq.gz	DC11_4	ct32	4	2	diet	2	DD
DC12_1_1.fq.gz	DC12_1_2.fq.gz	DC12_1	ct36	1	1	diet	2	DD
DC12_2_1.fq.gz	DC12_2_2.fq.gz	DC12_2	ct36	2	1	diet	2	DD
DC12_3_1.fq.gz	DC12_3_2.fq.gz	DC12_3	ct36	3	1	diet	2	DD
DC12_4_1.fq.gz	DC12_4_2.fq.gz	DC12_4	ct36	4	2	diet	2	DD
DC13_1_1.fq.gz	DC13_1_2.fq.gz	DC13_1	ct40	1	1	diet	2	DD
DC13_2_1.fq.gz	DC13_2_2.fq.gz	DC13_2	ct40	2	1	diet	2	DD
DC13_3_1.fq.gz	DC13_3_2.fq.gz	DC13_3	ct40	3	1	diet	2	DD
DC13_4_1.fq.gz	DC13_4_2.fq.gz	DC13_4	ct40	4	2	diet	2	DD
T1_1_1.fq.gz	T1_1_2.fq.gz	T1_1	zt-8	1	1	wheat	1	LD
T1_2_1.fq.gz	T1_2_2.fq.gz	T1_2	zt-8	2	1	wheat	1	LD
T1_3_1.fq.gz	T1_3_2.fq.gz	T1_3	zt-8	3	1	wheat	1	LD
T1_4_1.fq.gz	T1_4_2.fq.gz	T1_4	zt-8	4	2	wheat	1	LD
T2_1_1.fq.gz	T2_1_2.fq.gz	T2_1	zt-4	1	1	wheat	1	LD
T2_2_1.fq.gz	T2_2_2.fq.gz	T2_2	zt-4	2	1	wheat	1	LD
T2_3_1.fq.gz	T2_3_2.fq.gz	T2_3	zt-4	3	1	wheat	1	LD
T2_4_1.fq.gz	T2_4_2.fq.gz	T2_4	zt-4	4	2	wheat	1	LD
T3_1_1.fq.gz	T3_1_2.fq.gz	T3_1	zt0	1	1	wheat	1	LD
T3_2_1.fq.gz	T3_2_2.fq.gz	T3_2	zt0	2	1	wheat	1	LD
T3_3_1.fq.gz	T3_3_2.fq.gz	T3_3	zt0	3	1	wheat	1	LD
T3_4_1.fq.gz	T3_4_2.fq.gz	T3_4	zt0	4	2	wheat	1	LD
T4_1_1.fq.gz	T4_1_2.fq.gz	T4_1	zt4	1	1	wheat	1	LD
T4_2_1.fq.gz	T4_2_2.fq.gz	T4_2	zt4	2	1	wheat	1	LD
T4_3_1.fq.gz	T4_3_2.fq.gz	T4_3	zt4	3	1	wheat	1	LD
T4_4_1.fq.gz	T4_4_2.fq.gz	T4_4	zt4	4	2	wheat	1	LD
T5_1_1.fq.gz	T5_1_2.fq.gz	T5_1	zt8	1	1	wheat	1	LD
T5_2_1.fq.gz	T5_2_2.fq.gz	T5_2	zt8	2	2	wheat	1	LD
T5_3_1.fq.gz	T5_3_2.fq.gz	T5_3	zt8	3	1	wheat	1	LD
T5_4_1.fq.gz	T5_4_2.fq.gz	T5_4	zt8	4	1	wheat	1	LD
T6_1_1.fq.gz	T6_1_2.fq.gz	T6_1	zt12	1	1	wheat	1	LD
T6_2_1.fq.gz	T6_2_2.fq.gz	T6_2	zt12	2	1	wheat	1	LD
T6_3_1.fq.gz	T6_3_2.fq.gz	T6_3	zt12	3	1	wheat	1	LD
T6_4_1.fq.gz	T6_4_2.fq.gz	T6_4	zt12	4	2	wheat	1	LD
T7_1_1.fq.gz	T7_1_2.fq.gz	T7_1	zt16	1	1	wheat	1	LD
T7_2_1.fq.gz	T7_2_2.fq.gz	T7_2	zt16	2	1	wheat	1	LD
T7_3_1.fq.gz	T7_3_2.fq.gz	T7_3	zt16	3	2	wheat	1	LD
T7_4_1.fq.gz	T7_4_2.fq.gz	T7_4	zt16	4	1	wheat	1	LD
T8_1_1.fq.gz	T8_1_2.fq.gz	T8_1	zt20	1	1	wheat	1	LD
T8_2_1.fq.gz	T8_2_2.fq.gz	T8_2	zt20	2	1	wheat	1	LD
T8_3_1.fq.gz	T8_3_2.fq.gz	T8_3	zt20	3	1	wheat	1	LD
T8_4_1.fq.gz	T8_4_2.fq.gz	T8_4	zt20	4	2	wheat	1	LD
T9_1_1.fq.gz	T9_1_2.fq.gz	T9_1	zt24	1	2	wheat	1	LD
T9_2_1.fq.gz	T9_2_2.fq.gz	T9_2	zt24	2	1	wheat	1	LD
T9_3_1.fq.gz	T9_3_2.fq.gz	T9_3	zt24	3	1	wheat	1	LD
T9_4_1.fq.gz	T9_4_2.fq.gz	T9_4	zt24	4	1	wheat	1	LD
T10_1_1.fq.gz	T10_1_2.fq.gz	T10_1	zt28	1	1	wheat	1	LD
T10_2_1.fq.gz	T10_2_2.fq.gz	T10_2	zt28	2	1	wheat	1	LD
T10_3_1.fq.gz	T10_3_2.fq.gz	T10_3	zt28	3	1	wheat	1	LD
T10_4_1.fq.gz	T10_4_2.fq.gz	T10_4	zt28	4	2	wheat	1	LD
T11_1_1.fq.gz	T11_1_2.fq.gz	T11_1	zt32	1	1	wheat	1	LD
T11_2_1.fq.gz	T11_2_2.fq.gz	T11_2	zt32	2	1	wheat	1	LD
T11_3_1.fq.gz	T11_3_2.fq.gz	T11_3	zt32	3	2	wheat	1	LD
T11_4_1.fq.gz	T11_4_2.fq.gz	T11_4	zt32	4	1	wheat	1	LD
T12_1_1.fq.gz	T12_1_2.fq.gz	T12_1	zt36	1	2	wheat	1	LD
T12_2_1.fq.gz	T12_2_2.fq.gz	T12_2	zt36	2	1	wheat	1	LD
T12_3_1.fq.gz	T12_3_2.fq.gz	T12_3	zt36	3	1	wheat	1	LD
T12_4_1.fq.gz	T12_4_2.fq.gz	T12_4	zt36	4	1	wheat	1	LD
T13_1_1.fq.gz	T13_1_2.fq.gz	T13_1	zt40	1	1	wheat	1	LD
T13_2_1.fq.gz	T13_2_2.fq.gz	T13_2	zt40	2	1	wheat	1	LD
T13_3_1.fq.gz	T13_3_2.fq.gz	T13_3	zt40	3	2	wheat	1	LD
T13_4_1.fq.gz	T13_4_2.fq.gz	T13_4	zt40	4	1	wheat	1	LD
C1_1_1.fq.gz	C1_1_2.fq.gz	C1_1	ct-8	1	1	wheat	1	DD
C1_2_1.fq.gz	C1_2_2.fq.gz	C1_2	ct-8	2	2	wheat	1	DD
C1_3_1.fq.gz	C1_3_2.fq.gz	C1_3	ct-8	3	1	wheat	1	DD
C1_4_1.fq.gz	C1_4_2.fq.gz	C1_4	ct-8	4	1	wheat	1	DD
C2_1_1.fq.gz	C2_1_2.fq.gz	C2_1	ct-4	1	1	wheat	1	DD
C2_2_1.fq.gz	C2_2_2.fq.gz	C2_2	ct-4	2	2	wheat	1	DD
C2_3_1.fq.gz	C2_3_2.fq.gz	C2_3	ct-4	3	1	wheat	1	DD
C2_4_1.fq.gz	C2_4_2.fq.gz	C2_4	ct-4	4	1	wheat	1	DD
C3_1_1.fq.gz	C3_1_2.fq.gz	C3_1	ct0	1	1	wheat	1	DD
C3_2_1.fq.gz	C3_2_2.fq.gz	C3_2	ct0	2	2	wheat	1	DD
C3_3_1.fq.gz	C3_3_2.fq.gz	C3_3	ct0	3	1	wheat	1	DD
C3_4_1.fq.gz	C3_4_2.fq.gz	C3_4	ct0	4	1	wheat	1	DD
C4_1_1.fq.gz	C4_1_2.fq.gz	C4_1	ct4	1	2	wheat	1	DD
C4_2_1.fq.gz	C4_2_2.fq.gz	C4_2	ct4	2	1	wheat	1	DD
C4_3_1.fq.gz	C4_3_2.fq.gz	C4_3	ct4	3	1	wheat	1	DD
C4_4_1.fq.gz	C4_4_2.fq.gz	C4_4	ct4	4	1	wheat	1	DD
C5_1_1.fq.gz	C5_1_2.fq.gz	C5_1	ct8	1	2	wheat	1	DD
C5_2_1.fq.gz	C5_2_2.fq.gz	C5_2	ct8	2	1	wheat	1	DD
C5_3_1.fq.gz	C5_3_2.fq.gz	C5_3	ct8	3	1	wheat	1	DD
C5_4_1.fq.gz	C5_4_2.fq.gz	C5_4	ct8	4	1	wheat	1	DD
C6_1_1.fq.gz	C6_1_2.fq.gz	C6_1	ct12	1	1	wheat	1	DD
C6_2_1.fq.gz	C6_2_2.fq.gz	C6_2	ct12	2	2	wheat	1	DD
C6_3_1.fq.gz	C6_3_2.fq.gz	C6_3	ct12	3	1	wheat	1	DD
C6_4_1.fq.gz	C6_4_2.fq.gz	C6_4	ct12	4	1	wheat	1	DD
C7_1_1.fq.gz	C7_1_2.fq.gz	C7_1	ct16	1	2	wheat	1	DD
C7_2_1.fq.gz	C7_2_2.fq.gz	C7_2	ct16	2	1	wheat	1	DD
C7_3_1.fq.gz	C7_3_2.fq.gz	C7_3	ct16	3	1	wheat	1	DD
C7_4_1.fq.gz	C7_4_2.fq.gz	C7_4	ct16	4	1	wheat	1	DD
C8_1_1.fq.gz	C8_1_2.fq.gz	C8_1	ct20	1	1	wheat	1	DD
C8_2_1.fq.gz	C8_2_2.fq.gz	C8_2	ct20	2	1	wheat	1	DD
C8_3_1.fq.gz	C8_3_2.fq.gz	C8_3	ct20	3	2	wheat	1	DD
C8_4_1.fq.gz	C8_4_2.fq.gz	C8_4	ct20	4	1	wheat	1	DD
C9_1_1.fq.gz	C9_1_2.fq.gz	C9_1	ct24	1	1	wheat	1	DD
C9_2_1.fq.gz	C9_2_2.fq.gz	C9_2	ct24	2	1	wheat	1	DD
C9_3_1.fq.gz	C9_3_2.fq.gz	C9_3	ct24	3	2	wheat	1	DD
C9_4_1.fq.gz	C9_4_2.fq.gz	C9_4	ct24	4	1	wheat	1	DD
C10_1_1.fq.gz	C10_1_2.fq.gz	C10_1	ct28	1	1	wheat	1	DD
C10_2_1.fq.gz	C10_2_2.fq.gz	C10_2	ct28	2	1	wheat	1	DD
C10_3_1.fq.gz	C10_3_2.fq.gz	C10_3	ct28	3	1	wheat	1	DD
C10_4_1.fq.gz	C10_4_2.fq.gz	C10_4	ct28	4	2	wheat	1	DD
C11_1_1.fq.gz	C11_1_2.fq.gz	C11_1	ct32	1	1	wheat	1	DD
C11_2_1.fq.gz	C11_2_2.fq.gz	C11_2	ct32	2	1	wheat	1	DD
C11_3_1.fq.gz	C11_3_2.fq.gz	C11_3	ct32	3	2	wheat	1	DD
C11_4_1.fq.gz	C11_4_2.fq.gz	C11_4	ct32	4	1	wheat	1	DD
C12_1_1.fq.gz	C12_1_2.fq.gz	C12_1	ct36	1	1	wheat	1	DD
C12_2_1.fq.gz	C12_2_2.fq.gz	C12_2	ct36	2	1	wheat	1	DD
C12_3_1.fq.gz	C12_3_2.fq.gz	C12_3	ct36	3	2	wheat	1	DD
C12_4_1.fq.gz	C12_4_2.fq.gz	C12_4	ct36	4	1	wheat	1	DD
C13_1_1.fq.gz	C13_1_2.fq.gz	C13_1	ct40	1	1	wheat	1	DD
C13_2_1.fq.gz	C13_2_2.fq.gz	C13_2	ct40	2	2	wheat	1	DD
C13_3_1.fq.gz	C13_3_2.fq.gz	C13_3	ct40	3	1	wheat	1	DD
C13_4_1.fq.gz	C13_4_2.fq.gz	C13_4	ct40	4	1	wheat	1	DD
