## Supplemental Table 10 for "Host Plant and Light Regime Shape Limited, Whole-Body Transcriptional Rhythmicity in the Bird Cherry-Oat Aphid (*Rhopalosiphum padi*)"

### Sheet: README
Table S10. XSTREME motif discovery results for dryR rhythmicity models. Excel file containing XSTREME output tables for promoter motif discovery across dryR rhythmicity models in wheat (R2–R5) and artificial diet (R2–R4). Separate sheets provide the XSTREME results for each model.
These columns describe motif enrichment results identified by XSTREME. “RANK” indicates the relative ranking of motifs based on significance. “SEED_MOTIF” refers to the representative motif used to define a cluster of similar motifs, and “CLUSTER” groups related motifs together. “SOURCE” indicates the origin of the motif (e.g., discovered or database-derived). “ID” and “ALT_ID” provide the primar…

### Sheet: Wheat_R2
RANK	SEED_MOTIF	CLUSTER	SOURCE	ID	ALT_ID	CONSENSUS	WIDTH	SITES	SEA_PVALUE	EVALUE	EVALUE_ACC	SIM_SOURCE	SIM_MOTIF	MOTIF_URL
1	1	1	STREME	3-GAGCGGTGGCS	STREME-3	GAGCGGTGGCS	11	47	3.88e-009	9.26e-001	1	STREME	3-GAGCGGTGGCS
2	1	2	MEME	CGBCGSVSRCDGHSG	MEME-5	CGBCGSVSRCDGHSG	15	79	4.92e-008	3.80e-027	1	db/motif_databases/JASPAR/JASPAR2024_CORE_insects_non-redundant_v2.meme	MA0535.1 (Mad)	https://jaspar2024.elixir.no/matrix/MA0535.1
3	1	3	MEME	TATTATTATTATTWT	MEME-16	TATTATTATTATTWT	15	126	1.25e-007	3.80e-003	1	MEME	TATTATTATTATTWT
4	1	4	MEME	SCSGWHSKSKCGTCG	MEME-12	SCSGWHSKSKCGTCG	15	24	2.22e-007	3.80e-007	1	db/motif_databases/JASPAR/JASPAR2024_CORE_insects_non-redundant_v2.meme	MA0535.1 (Mad)	https://jaspar2024.elixir.no/matrix/MA0535.1
5	1	5	MEME	CGGBGGCGGBGGBGG	MEME-1	CGGBGGCGGBGGBGG	15	102	6.01e-006	9.70e-061	1	db/motif_databases/JASPAR/JASPAR2024_CORE_insects_non-redundant_v2.meme	MA0535.1 (Mad)	https://jaspar2024.elixir.no/matrix/MA0535.1
6	1	6	MEME	RTACCTAYMTA	MEME-7	RTACCTAYMTA	11	143	6.74e-006	7.40e-012	1	db/motif_databases/JASPAR/JASPAR2024_CORE_insects_non-redundant_v2.meme	MA2302.1 (Crg-1)	https://jaspar2024.elixir.no/matrix/MA2302.1
7	0	2	MEME	CGSCSKCGCSSRCCV	MEME-11	CGSCSKCGCSSRCCV	15	56	7.72e-006	6.00e-011	1	db/motif_databases/JASPAR/JASPAR2024_CORE_insects_non-redundant_v2.meme	MA0535.1 (Mad)	https://jaspar2024.elixir.no/matrix/MA0535.1
8	1	7	STREME	4-CATTACCWC	STREME-4	CATTACCWC	9	150	9.70e-006	2.09e+000	1	STREME	4-CATTACCWC
9	0	3	MEME	AAAAAAAAAWAAAAA	MEME-6	AAAAAAAAAWAAAAA	15	130	1.47e-005	6.30e-015	1	db/motif_databases/JASPAR/JASPAR2024_CORE_insects_non-redundant_v2.meme	MA2108.1 (sqz)	https://jaspar2024.elixir.no/matrix/MA2108.1
10	1	8	MEME	CGYGCGCGCGYSCGC	MEME-2	CGYGCGCGCGYSCGC	15	61	1.90e-005	5.10e-044	1	db/motif_databases/JASPAR/JASPAR2024_CORE_insects_non-redundant_v2.meme	MA2309.1 (ewg)	https://jaspar2024.elixir.no/matrix/MA2309.1
11	0	2	MEME	CKSSDCGACGMCSVC	MEME-3	CKSSDCGACGMCSVC	15	100	3.69e-005	3.50e-035	1	db/motif_databases/JASPAR/JASPAR2024_CORE_insects_non-redundant_v2.meme	MA0535.1 (Mad)	https://jaspar2024.elixir.no/matrix/MA0535.1
12	1	9	db/motif_databases/JASPAR/JASPAR2024_CORE_insects_non-redundant_v2.meme	MA2279.1	Sp1	CMCGCCCMC	9	130	1.18e-004	3.61e-002	1	db/motif_databases/JASPAR/JASPAR2024_CORE_insects_non-redundant_v2.meme	MA2279.1	https://jaspar2024.elixir.no/matrix/MA2279.1
13	1	10	MEME	RAVSACTGMMCASTG	MEME-14	RAVSACTGMMCASTG	15	22	5.90e-004	2.00e-005	1	db/motif_databases/JASPAR/JASPAR2024_CORE_insects_non-redundant_v2.meme	MA2273.1 (Sox102F)	https://jaspar2024.elixir.no/matrix/MA2273.1
14	0	3	STREME	2-ACGACRACGACAA	STREME-2	ACGACRACGACAA	13	42	2.44e-003	1.52e-001	1	db/motif_databases/JASPAR/JASPAR2024_CORE_insects_non-redundant_v2.meme	MA2190.1 (Aef1)	https://jaspar2024.elixir.no/matrix/MA2190.1
15	1	11	MEME	GKSMCGAGCGGBNGS	MEME-9	GKSMCGAGCGGBNGS	15	41	2.50e-003	9.00e-012	1	db/motif_databases/JASPAR/JASPAR2024_CORE_insects_non-redundant_v2.meme	MA1700.1 (Clamp)	https://jaspar2024.elixir.no/matrix/MA1700.1
16	1	12	STREME	1-GCACACGC	STREME-1	GCACACGC	8	33	2.86e-003	4.27e-002	1	db/motif_databases/JASPAR/JASPAR2024_CORE_insects_non-redundant_v2.meme	MA2107.1 (cg)	https://jaspar2024.elixir.no/matrix/MA2107.1
17	0	5	MEME	CCCSYCKCCCC	MEME-8	CCCSYCKCCCC	11	71	5.77e-003	1.40e-009	1	db/motif_databases/JASPAR/JASPAR2024_CORE_insects_non-redundant_v2.meme	MA2316.1 (l(3)neo38)	https://jaspar2024.elixir.no/matrix/MA2316.1
18	1	13	MEME	CHGMYGCTGCTGCTS	MEME-13	CHGMYGCTGCTGCTS	15	36	1.12e-002	1.10e-007	1	db/motif_databases/JASPAR/JASPAR2024_CORE_insects_non-redundant_v2.meme	MA0535.1 (Mad)	https://jaspar2024.elixir.no/matrix/MA0535.1
19	1	14	MEME	VHCGTYGTCGTYG	MEME-10	VHCGTYGTCGTYG	13	52	4.20e-002	3.20e-009	1	db/motif_databases/JASPAR/JASPAR2024_CORE_insects_non-redundant_v2.meme	MA0535.1 (Mad)	https://jaspar2024.elixir.no/matrix/MA0535.1
20	1	15	MEME	GYGTCSGCGTBTBGS	MEME-15	GYGTCSGCGTBTBGS	15	22	1.12e-001	2.20e-004	1	db/motif_databases/JASPAR/JASPAR2024_CORE_insects_non-redundant_v2.meme	MA0535.1 (Mad)	https://jaspar2024.elixir.no/matrix/MA0535.1
21	0	5	MEME	CMCACMMMCMCMCVC	MEME-4	CMCACMMMCMCMCVC	15	63	2.27e-001	5.60e-017	1	db/motif_databases/JASPAR/JASPAR2024_CORE_insects_non-redundant_v2.meme	MA2250.1 (klu)	https://jaspar2024.elixir.no/matrix/MA2250.1
# XSTREME (Motif Discovery and Enrichment Analysis): Version 5.5.9 released on Fri Nov 21 15:33:51 2025 -0800
# The format of this file is described at https://meme-suite.org/meme/doc/xstreme-output-format.html
# xstreme --oc . --time 240 --streme-totallength 4000000 --meme-searchsize 100000 --dna --evt 0.05 --minw 6 --maxw 15 --align right --meme-mod zoops --m db/motif_databases/JASPAR/JASPAR2024_CORE_insects_non-redundant_v2.meme --p wheat_model2_promoters_1500bp-150bp_5to3.fasta -n wheat_model1_promoters_1500bp-150bp_5to3.fasta

### Sheet: Wheat_R3
RANK	SEED_MOTIF	CLUSTER	SOURCE	ID	ALT_ID	CONSENSUS	WIDTH	SITES	SEA_PVALUE	EVALUE	EVALUE_ACC	SIM_SOURCE	SIM_MOTIF	MOTIF_URL
1	1	1	STREME	3-RTACADTARGTAYA	STREME-3	RTACADTARGTAYA	14	116	1.01e-007	1.64e-001	1	db/motif_databases/JASPAR/JASPAR2024_CORE_insects_non-redundant_v2.meme	MA2297.1 (BtbVII)	https://jaspar2024.elixir.no/matrix/MA2297.1
2	1	2	MEME	VSSGYCSGSGCGWCS	MEME-4	VSSGYCSGSGCGWCS	15	85	3.12e-006	1.20e-015	1	db/motif_databases/JASPAR/JASPAR2024_CORE_insects_non-redundant_v2.meme	MA0535.1 (Mad)	https://jaspar2024.elixir.no/matrix/MA0535.1
3	1	3	STREME	4-ATTTGTTTATTAG	STREME-4	ATTTGTTTATTAG	13	50	7.01e-006	3.45e+000	1	db/motif_databases/JASPAR/JASPAR2024_CORE_insects_non-redundant_v2.meme	MA0010.2 (br)	https://jaspar2024.elixir.no/matrix/MA0010.2
4	1	4	db/motif_databases/JASPAR/JASPAR2024_CORE_insects_non-redundant_v2.meme	MA0244.1	slbo	ATTGCAMA	8	106	7.59e-005	2.30e-002	1	db/motif_databases/JASPAR/JASPAR2024_CORE_insects_non-redundant_v2.meme	MA0244.1	https://jaspar2024.elixir.no/matrix/MA0244.1
5	1	5	MEME	CGYCGYYGSCG	MEME-3	CGYCGYYGSCG	11	263	4.50e-004	3.00e-019	1	db/motif_databases/JASPAR/JASPAR2024_CORE_insects_non-redundant_v2.meme	MA0535.1 (Mad)	https://jaspar2024.elixir.no/matrix/MA0535.1
6	1	6	MEME	CRCVCGCSCRCNCGC	MEME-2	CRCVCGCSCRCNCGC	15	117	6.68e-004	8.90e-030	1	db/motif_databases/JASPAR/JASPAR2024_CORE_insects_non-redundant_v2.meme	MA0535.1 (Mad)	https://jaspar2024.elixir.no/matrix/MA0535.1
7	1	7	STREME	2-AACATAACCTCAAA	STREME-2	AACATAACCTCAAA	14	51	1.75e-003	8.77e-002	1	STREME	2-AACATAACCTCAAA
8	0	5	MEME	YSCCGMCRMCR	MEME-12	YSCCGMCRMCR	11	127	3.13e-003	1.60e-002	1	db/motif_databases/JASPAR/JASPAR2024_CORE_insects_non-redundant_v2.meme	MA0535.1 (Mad)	https://jaspar2024.elixir.no/matrix/MA0535.1
9	1	8	STREME	5-CTWAAATATTCA	STREME-5	CTWAAATATTCA	12	15	3.83e-002	5.00e+000	1	db/motif_databases/JASPAR/JASPAR2024_CORE_insects_non-redundant_v2.meme	MA2306.1 (D1)	https://jaspar2024.elixir.no/matrix/MA2306.1
10	0	6	MEME	GCGCGCGYYSGSYSG	MEME-10	GCGCGCGYYSGSYSG	15	122	4.78e-002	2.30e-004	1	db/motif_databases/JASPAR/JASPAR2024_CORE_insects_non-redundant_v2.meme	MA0535.1 (Mad)	https://jaspar2024.elixir.no/matrix/MA0535.1
11	1	9	MEME	ATTTWTTTTTWTTTW	MEME-11	ATTTWTTTTTWTTTW	15	698	7.05e-002	1.30e-003	1	db/motif_databases/JASPAR/JASPAR2024_CORE_insects_non-redundant_v2.meme	MA2108.1 (sqz)	https://jaspar2024.elixir.no/matrix/MA2108.1
12	0	6	MEME	GTGTGYGTGTGTGTG	MEME-5	GTGTGYGTGTGTGTG	15	87	1.37e-001	1.60e-012	1	db/motif_databases/JASPAR/JASPAR2024_CORE_insects_non-redundant_v2.meme	MA2107.1 (cg)	https://jaspar2024.elixir.no/matrix/MA2107.1
13	0	9	MEME	TATTATTATTATTAT	MEME-6	TATTATTATTATTAT	15	506	1.43e-001	1.20e-011	1	MEME	TATTATTATTATTAT
14	1	10	MEME	CACCRCTCRCC	MEME-9	CACCRCTCRCC	11	74	1.69e-001	6.40e-004	1	MEME	CACCRCTCRCC
15	1	11	STREME	1-AGGTCAA	STREME-1	AGGTCAA	7	244	3.27e-001	4.47e-002	1	db/motif_databases/JASPAR/JASPAR2024_CORE_insects_non-redundant_v2.meme	MA2223.1 (EcR)	https://jaspar2024.elixir.no/matrix/MA2223.1
16	0	5	MEME	SGRCGGCGGCRGSSG	MEME-1	SGRCGGCGGCRGSSG	15	309	5.96e-001	1.50e-043	1	db/motif_databases/JASPAR/JASPAR2024_CORE_insects_non-redundant_v2.meme	MA0535.1 (Mad)	https://jaspar2024.elixir.no/matrix/MA0535.1
17	0	5	MEME	GASGGGAVCGHCGVS	MEME-8	GASGGGAVCGHCGVS	15	20	6.41e-001	9.70e-006	1	db/motif_databases/JASPAR/JASPAR2024_CORE_insects_non-redundant_v2.meme	MA1700.1 (Clamp)	https://jaspar2024.elixir.no/matrix/MA1700.1
18	0	6	MEME	SRSVSKRSGGC	MEME-7	SRSVSKRSGGC	11	291	9.78e-001	6.20e-010	1	db/motif_databases/JASPAR/JASPAR2024_CORE_insects_non-redundant_v2.meme	MA2280.1 (Spps)	https://jaspar2024.elixir.no/matrix/MA2280.1
# XSTREME (Motif Discovery and Enrichment Analysis): Version 5.5.9 released on Fri Nov 21 15:33:51 2025 -0800
# The format of this file is described at https://meme-suite.org/meme/doc/xstreme-output-format.html
# xstreme --oc . --time 240 --streme-totallength 4000000 --meme-searchsize 100000 --dna --evt 0.05 --minw 6 --maxw 15 --align right --meme-mod zoops --m db/motif_databases/JASPAR/JASPAR2024_CORE_insects_non-redundant_v2.meme --p wheat_model3_promoters_1500bp-150bp_5to3.fasta -n wheat_model1_promoters_1500bp-150bp_5to3.fasta

### Sheet: Wheat_R4
RANK	SEED_MOTIF	CLUSTER	SOURCE	ID	ALT_ID	CONSENSUS	WIDTH	SITES	SEA_PVALUE	EVALUE	EVALUE_ACC	SIM_SOURCE	SIM_MOTIF	MOTIF_URL
1	1	1	MEME	SKCGGCGSRCSRNCG	MEME-2	SKCGGCGSRCSRNCG	15	30	7.69e-014	6.50e-052	1	db/motif_databases/JASPAR/JASPAR2024_CORE_insects_non-redundant_v2.meme	MA2279.1 (Sp1)	https://jaspar2024.elixir.no/matrix/MA2279.1
2	1	2	MEME	ASRCACVGCDSACRG	MEME-18	ASRCACVGCDSACRG	15	14	4.55e-013	1.10e-002	1	db/motif_databases/JASPAR/JASPAR2024_CORE_insects_non-redundant_v2.meme	MA2319.1 (run)	https://jaspar2024.elixir.no/matrix/MA2319.1
3	1	3	MEME	TTTTTTTTTWTWWTT	MEME-19	TTTTTTTTTWTWWTT	15	60	2.44e-009	4.80e-002	1	db/motif_databases/JASPAR/JASPAR2024_CORE_insects_non-redundant_v2.meme	MA2108.1 (sqz)	https://jaspar2024.elixir.no/matrix/MA2108.1
4	1	4	STREME	3-CGGCGAAGAGAA	STREME-3	CGGCGAAGAGAA	12	10	1.19e-008	4.00e+000	1	STREME	3-CGGCGAAGAGAA
5	1	5	MEME	CGCSRCCVCSSKCWS	MEME-4	CGCSRCCVCSSKCWS	15	28	1.92e-008	2.30e-037	1	db/motif_databases/JASPAR/JASPAR2024_CORE_insects_non-redundant_v2.meme	MA0535.1 (Mad)	https://jaspar2024.elixir.no/matrix/MA0535.1
6	1	6	MEME	CSDYCGVYCGRCYGS	MEME-8	CSDYCGVYCGRCYGS	15	31	3.00e-008	1.00e-019	1	db/motif_databases/JASPAR/JASPAR2024_CORE_insects_non-redundant_v2.meme	MA2189.1 (Adf1)	https://jaspar2024.elixir.no/matrix/MA2189.1
7	1	7	MEME	MGSYGCCGCG	MEME-17	MGSYGCCGCG	10	14	8.77e-008	5.30e-005	1	db/motif_databases/JASPAR/JASPAR2024_CORE_insects_non-redundant_v2.meme	MA0535.1 (Mad)	https://jaspar2024.elixir.no/matrix/MA0535.1
8	1	8	MEME	SSCGHGYGVCG	MEME-6	SSCGHGYGVCG	11	35	2.04e-007	8.10e-029	1	db/motif_databases/JASPAR/JASPAR2024_CORE_insects_non-redundant_v2.meme	MA0449.1 (h)	https://jaspar2024.elixir.no/matrix/MA0449.1
9	0	7	MEME	VCGCGGYGGYDGMSG	MEME-7	VCGCGGYGGYDGMSG	15	25	4.43e-007	3.80e-022	1	db/motif_databases/JASPAR/JASPAR2024_CORE_insects_non-redundant_v2.meme	MA0535.1 (Mad)	https://jaspar2024.elixir.no/matrix/MA0535.1
10	0	7	STREME	1-GCCGCGAC	STREME-1	GCCGCGAC	8	38	4.23e-006	1.05e-001	1	STREME	1-GCCGCGAC
11	0	12	db/motif_databases/JASPAR/JASPAR2024_CORE_insects_non-redundant_v2.meme	MA0535.1	Mad	SHGRCGCCGVCGSHG	15	16	1.06e-005	3.29e-003	1	db/motif_databases/JASPAR/JASPAR2024_CORE_insects_non-redundant_v2.meme	MA0535.1	https://jaspar2024.elixir.no/matrix/MA0535.1
12	0	3	MEME	TATTATTATTATTWT	MEME-14	TATTATTATTATTWT	15	58	2.12e-005	9.80e-007	1	MEME	TATTATTATTATTWT
13	1	9	MEME	CWCRCACACACRCGC	MEME-5	CWCRCACACACRCGC	15	28	6.98e-005	2.80e-030	1	db/motif_databases/JASPAR/JASPAR2024_CORE_insects_non-redundant_v2.meme	MA2107.1 (cg)	https://jaspar2024.elixir.no/matrix/MA2107.1
14	1	10	STREME	4-CAACCATTCAGTATT	STREME-4	CAACCATTCAGTATT	15	10	3.32e-004	4.00e+000	1	STREME	4-CAACCATTCAGTATT
15	0	1	STREME	2-GGCGGMCGAMCGAAC	STREME-2	GGCGGMCGAMCGAAC	15	9	5.38e-004	4.00e+000	1	STREME	2-GGCGGMCGAMCGAAC
16	1	11	MEME	GWNKGGBGGGRAGGG	MEME-16	GWNKGGBGGGRAGGG	15	24	7.20e-004	3.60e-004	1	db/motif_databases/JASPAR/JASPAR2024_CORE_insects_non-redundant_v2.meme	MA2316.1 (l(3)neo38)	https://jaspar2024.elixir.no/matrix/MA2316.1
17	1	12	MEME	CGTCGTCGTCGYCGK	MEME-3	CGTCGTCGTCGYCGK	15	34	3.62e-003	1.40e-038	1	db/motif_databases/JASPAR/JASPAR2024_CORE_insects_non-redundant_v2.meme	MA0535.1 (Mad)	https://jaspar2024.elixir.no/matrix/MA0535.1
18	0	12	MEME	CGASGRGACGACGRM	MEME-15	CGASGRGACGACGRM	15	19	8.61e-003	1.70e-005	1	db/motif_databases/JASPAR/JASPAR2024_CORE_insects_non-redundant_v2.meme	MA0535.1 (Mad)	https://jaspar2024.elixir.no/matrix/MA0535.1
19	1	13	MEME	CRYYGYGGWSBDSVG	MEME-10	CRYYGYGGWSBDSVG	15	35	1.17e-002	4.40e-012	1	db/motif_databases/JASPAR/JASPAR2024_CORE_insects_non-redundant_v2.meme	MA0535.1 (Mad)	https://jaspar2024.elixir.no/matrix/MA0535.1
20	0	5	MEME	CGCCGCCGCCGCCSC	MEME-1	CGCCGCCGCCGCCSC	15	37	1.60e-002	7.20e-095	1	db/motif_databases/JASPAR/JASPAR2024_CORE_insects_non-redundant_v2.meme	MA0535.1 (Mad)	https://jaspar2024.elixir.no/matrix/MA0535.1
21	1	14	MEME	TADGTACCTAY	MEME-11	TADGTACCTAY	11	45	3.30e-002	1.20e-010	1	db/motif_databases/JASPAR/JASPAR2024_CORE_insects_non-redundant_v2.meme	MA2302.1 (Crg-1)	https://jaspar2024.elixir.no/matrix/MA2302.1
22	1	15	MEME	YGGNBYGGCKG	MEME-12	YGGNBYGGCKG	11	35	4.56e-002	2.80e-009	1	db/motif_databases/JASPAR/JASPAR2024_CORE_insects_non-redundant_v2.meme	MA2253.1 (luna)	https://jaspar2024.elixir.no/matrix/MA2253.1
23	1	16	MEME	CGCGYRGMSSCCGCG	MEME-9	CGCGYRGMSSCCGCG	15	15	1.00e+000	7.20e-017	1	db/motif_databases/JASPAR/JASPAR2024_CORE_insects_non-redundant_v2.meme	MA0535.1 (Mad)	https://jaspar2024.elixir.no/matrix/MA0535.1
23	1	17	MEME	CSGCGYRCGCG	MEME-13	CSGCGYRCGCG	11	11	1.00e+000	1.30e-007	1	db/motif_databases/JASPAR/JASPAR2024_CORE_insects_non-redundant_v2.meme	MA2309.1 (ewg)	https://jaspar2024.elixir.no/matrix/MA2309.1
# XSTREME (Motif Discovery and Enrichment Analysis): Version 5.5.9 released on Fri Nov 21 15:33:51 2025 -0800
# The format of this file is described at https://meme-suite.org/meme/doc/xstreme-output-format.html
# xstreme --oc . --time 240 --streme-totallength 4000000 --meme-searchsize 100000 --dna --evt 0.05 --minw 6 --maxw 15 --align right --meme-mod zoops --m db/motif_databases/JASPAR/JASPAR2024_CORE_insects_non-redundant_v2.meme --p wheat_model4_promoters_1500bp-150bp_5to3.fasta -n wheat_model1_promoters_1500bp-150bp_5to3.fasta

### Sheet: Wheat_R5
RANK	SEED_MOTIF	CLUSTER	SOURCE	ID	ALT_ID	CONSENSUS	WIDTH	SITES	SEA_PVALUE	EVALUE	EVALUE_ACC	SIM_SOURCE	SIM_MOTIF	MOTIF_URL
1	1	1	STREME	1-CTTATATAAAKATA	STREME-1	CTTATATAAAKATA	14	4	1.24e-008	2.16e-009	0	db/motif_databases/JASPAR/JASPAR2024_CORE_insects_non-redundant_v2.meme	MA2306.1 (D1)	https://jaspar2024.elixir.no/matrix/MA2306.1
2	1	2	STREME	2-ATCACACYATWVAHA	STREME-2	ATCACACYATWVAHA	15	3	4.29e-008	1.67e-007	0	db/motif_databases/JASPAR/JASPAR2024_CORE_insects_non-redundant_v2.meme	MA2282.1 (SREBP)	https://jaspar2024.elixir.no/matrix/MA2282.1
3	1	3	STREME	3-AATTAAATTTATCW	STREME-3	AATTAAATTTATCW	14	3	2.78e-007	4.67e-007	0	STREME	3-AATTAAATTTATCW
4	1	4	STREME	5-CATTWTGCGAH	STREME-5	CATTWTGCGAH	11	3	2.78e-006	3.77e-006	0	db/motif_databases/JASPAR/JASPAR2024_CORE_insects_non-redundant_v2.meme	MA1702.2 (Pdp1)	https://jaspar2024.elixir.no/matrix/MA1702.2
5	1	5	STREME	4-ATAAGCTAC	STREME-4	ATAAGCTAC	9	6	1.71e-005	1.75e-006	0	STREME	4-ATAAGCTAC
# XSTREME (Motif Discovery and Enrichment Analysis): Version 5.5.9 released on Fri Nov 21 15:33:51 2025 -0800
# The format of this file is described at https://meme-suite.org/meme/doc/xstreme-output-format.html
# xstreme --oc . --time 240 --streme-totallength 4000000 --meme-searchsize 100000 --dna --evt 0.05 --minw 6 --maxw 15 --align right --meme-mod zoops --m db/motif_databases/JASPAR/JASPAR2024_CORE_insects_non-redundant_v2.meme --p wheat_model5_promoters_1500bp-150bp_5to3.fasta -n wheat_model1_promoters_1500bp-150bp_5to3.fasta

### Sheet: Diet_R2
RANK	SEED_MOTIF	CLUSTER	SOURCE	ID	ALT_ID	CONSENSUS	WIDTH	SITES	SEA_PVALUE	EVALUE	EVALUE_ACC	SIM_SOURCE	SIM_MOTIF	MOTIF_URL
1	1	1	MEME	GGSGGCGGCGGCGGC	MEME-1	GGSGGCGGCGGCGGC	15	101	3.45e-005	2.10e-049	1	db/motif_databases/JASPAR/JASPAR2024_CORE_insects_non-redundant_v2.meme	MA0535.1 (Mad)	https://jaspar2024.elixir.no/matrix/MA0535.1
2	1	2	STREME	1-ACACAAAATGTAAA	STREME-1	ACACAAAATGTAAA	14	27	5.00e-004	1.42e+000	1	db/motif_databases/JASPAR/JASPAR2024_CORE_insects_non-redundant_v2.meme	MA0173.1 (CG11617)	https://jaspar2024.elixir.no/matrix/MA0173.1
3	1	3	MEME	CGCRYSCGCNSGCCG	MEME-2	CGCRYSCGCNSGCCG	15	110	3.61e-003	2.40e-030	1	db/motif_databases/JASPAR/JASPAR2024_CORE_insects_non-redundant_v2.meme	MA2309.1 (ewg)	https://jaspar2024.elixir.no/matrix/MA2309.1
4	0	1	MEME	CCGMCGRMSGVBRVG	MEME-3	CCGMCGRMSGVBRVG	15	102	3.63e-003	1.50e-020	1	db/motif_databases/JASPAR/JASPAR2024_CORE_insects_non-redundant_v2.meme	MA0535.1 (Mad)	https://jaspar2024.elixir.no/matrix/MA0535.1
5	1	4	MEME	TGGCGDYACKGCGGY	MEME-8	TGGCGDYACKGCGGY	15	25	1.57e-002	1.50e-006	1	db/motif_databases/JASPAR/JASPAR2024_CORE_insects_non-redundant_v2.meme	MA0535.1 (Mad)	https://jaspar2024.elixir.no/matrix/MA0535.1
6	0	1	MEME	GMCRMCSCVSCVCNG	MEME-4	GMCRMCSCVSCVCNG	15	58	2.96e-002	1.10e-016	1	db/motif_databases/JASPAR/JASPAR2024_CORE_insects_non-redundant_v2.meme	MA0535.1 (Mad)	https://jaspar2024.elixir.no/matrix/MA0535.1
7	1	5	MEME	CGGCVCRYGYG	MEME-6	CGGCVCRYGYG	11	55	4.14e-002	8.50e-010	1	db/motif_databases/JASPAR/JASPAR2024_CORE_insects_non-redundant_v2.meme	MA0449.1 (h)	https://jaspar2024.elixir.no/matrix/MA0449.1
8	1	6	STREME	2-CGTAGTACTVAAMS	STREME-2	CGTAGTACTVAAMS	14	19	4.18e-002	3.00e+000	1	STREME	2-CGTAGTACTVAAMS
9	0	1	MEME	RCCGCCGCGRC	MEME-12	RCCGCCGCGRC	11	53	5.79e-002	2.60e-002	1	db/motif_databases/JASPAR/JASPAR2024_CORE_insects_non-redundant_v2.meme	MA0535.1 (Mad)	https://jaspar2024.elixir.no/matrix/MA0535.1
10	0	2	MEME	TNATTTTTTTTTTTT	MEME-11	TNATTTTTTTTTTTT	15	226	6.12e-002	5.80e-003	1	db/motif_databases/JASPAR/JASPAR2024_CORE_insects_non-redundant_v2.meme	MA2108.1 (sqz)	https://jaspar2024.elixir.no/matrix/MA2108.1
11	1	7	MEME	RTAGGTAY	MEME-10	RTAGGTAY	8	232	7.63e-002	6.60e-004	1	db/motif_databases/JASPAR/JASPAR2024_CORE_insects_non-redundant_v2.meme	MA2297.1 (BtbVII)	https://jaspar2024.elixir.no/matrix/MA2297.1
12	0	3	MEME	CSGSBGWCCGRCGSG	MEME-7	CSGSBGWCCGRCGSG	15	17	4.30e-001	1.60e-006	1	db/motif_databases/JASPAR/JASPAR2024_CORE_insects_non-redundant_v2.meme	MA0535.1 (Mad)	https://jaspar2024.elixir.no/matrix/MA0535.1
13	0	1	MEME	YSCCCHCYCBCVCC	MEME-5	YSCCCHCYCBCVCC	14	40	4.30e-001	2.50e-011	1	db/motif_databases/JASPAR/JASPAR2024_CORE_insects_non-redundant_v2.meme	MA2316.1 (l(3)neo38)	https://jaspar2024.elixir.no/matrix/MA2316.1
14	1	8	STREME	3-ATAACCACGATWAA	STREME-3	ATAACCACGATWAA	14	15	5.00e-001	3.00e+000	1	STREME	3-ATAACCACGATWAA
15	1	9	MEME	TATTATTATTATTAT	MEME-13	TATTATTATTATTAT	15	82	8.16e-001	2.20e-003	1	MEME	TATTATTATTATTAT
16	0	6	MEME	TCGTSGTCGTVGYSS	MEME-9	TCGTSGTCGTVGYSS	15	60	9.65e-001	4.80e-004	1	db/motif_databases/JASPAR/JASPAR2024_CORE_insects_non-redundant_v2.meme	MA0535.1 (Mad)	https://jaspar2024.elixir.no/matrix/MA0535.1
# XSTREME (Motif Discovery and Enrichment Analysis): Version 5.5.9 released on Fri Nov 21 15:33:51 2025 -0800
# The format of this file is described at https://meme-suite.org/meme/doc/xstreme-output-format.html
# xstreme --oc . --time 240 --streme-totallength 4000000 --meme-searchsize 100000 --dna --evt 0.05 --minw 6 --maxw 15 --align right --meme-mod zoops --m db/motif_databases/JASPAR/JASPAR2024_CORE_insects_non-redundant_v2.meme --p diet_model2_promoters_1500bp-150bp_5to3.fasta -n diet_model1_promoters_1500bp-150bp_5to3.fasta

### Sheet: Diet_R3
RANK	SEED_MOTIF	CLUSTER	SOURCE	ID	ALT_ID	CONSENSUS	WIDTH	SITES	SEA_PVALUE	EVALUE	EVALUE_ACC	SIM_SOURCE	SIM_MOTIF	MOTIF_URL
1	1	1	MEME	GKACGKCGKYVCSYG	MEME-2	GKACGKCGKYVCSYG	15	9	1.97e-009	1.70e-002	1	db/motif_databases/JASPAR/JASPAR2024_CORE_insects_non-redundant_v2.meme	MA0535.1 (Mad)	https://jaspar2024.elixir.no/matrix/MA0535.1
2	1	2	STREME	4-CCGTTTGTGCG	STREME-4	CCGTTTGTGCG	11	3	1.59e-007	4.98e-007	0	db/motif_databases/JASPAR/JASPAR2024_CORE_insects_non-redundant_v2.meme	MA2274.1 (Sox14)	https://jaspar2024.elixir.no/matrix/MA2274.1
3	1	3	STREME	2-CAGGAAATKA	STREME-2	CAGGAAATKA	10	6	2.21e-007	9.55e-008	0	db/motif_databases/JASPAR/JASPAR2024_CORE_insects_non-redundant_v2.meme	MA2262.1 (pnt)	https://jaspar2024.elixir.no/matrix/MA2262.1
4	1	4	STREME	1-AAGTGGTAAGT	STREME-1	AAGTGGTAAGT	11	4	4.26e-007	1.80e-008	0	db/motif_databases/JASPAR/JASPAR2024_CORE_insects_non-redundant_v2.meme	MA1839.2 (GATAd)	https://jaspar2024.elixir.no/matrix/MA1839.2
5	1	5	STREME	3-ATGTCACCACT	STREME-3	ATGTCACCACT	11	3	8.12e-007	2.00e-007	0	db/motif_databases/JASPAR/JASPAR2024_CORE_insects_non-redundant_v2.meme	MA0252.2 (vis)	https://jaspar2024.elixir.no/matrix/MA0252.2
6	1	6	STREME	5-AGGCACTATA	STREME-5	AGGCACTATA	10	4	1.12e-006	5.42e-007	0	STREME	5-AGGCACTATA
7	1	7	MEME	KCGGADGCKGSGGSG	MEME-1	KCGGADGCKGSGGSG	15	7	1.42e-006	8.30e-006	1	db/motif_databases/JASPAR/JASPAR2024_CORE_insects_non-redundant_v2.meme	MA0535.1 (Mad)	https://jaspar2024.elixir.no/matrix/MA0535.1
# XSTREME (Motif Discovery and Enrichment Analysis): Version 5.5.9 released on Fri Nov 21 15:33:51 2025 -0800
# The format of this file is described at https://meme-suite.org/meme/doc/xstreme-output-format.html
# xstreme --oc . --time 240 --streme-totallength 4000000 --meme-searchsize 100000 --dna --evt 0.05 --minw 6 --maxw 15 --align right --meme-mod zoops --m db/motif_databases/JASPAR/JASPAR2024_CORE_insects_non-redundant_v2.meme --p diet_model3_promoters_1500bp-150bp_5to3.fasta -n diet_model1_promoters_1500bp-150bp_5to3.fasta

### Sheet: Diet_R4
RANK	SEED_MOTIF	CLUSTER	SOURCE	ID	ALT_ID	CONSENSUS	WIDTH	SITES	SEA_PVALUE	EVALUE	EVALUE_ACC	SIM_SOURCE	SIM_MOTIF	MOTIF_URL
1	1	1	MEME	GTYGYBGTYGTYGTC	MEME-5	GTYGYBGTYGTYGTC	15	37	1.75e-010	2.90e-027	1	db/motif_databases/JASPAR/JASPAR2024_CORE_insects_non-redundant_v2.meme	MA0535.1 (Mad)	https://jaspar2024.elixir.no/matrix/MA0535.1
2	1	2	MEME	SGYGCBCGSSSSYSG	MEME-2	SGYGCBCGSSSSYSG	15	53	1.77e-010	3.10e-065	1	db/motif_databases/JASPAR/JASPAR2024_CORE_insects_non-redundant_v2.meme	MA0535.1 (Mad)	https://jaspar2024.elixir.no/matrix/MA0535.1
3	1	3	MEME	KCCGCCWCTGC	MEME-16	KCCGCCWCTGC	11	22	1.10e-007	2.20e-004	1	MEME	KCCGCCWCTGC
4	1	4	MEME	ATTATTATTATTATT	MEME-11	ATTATTATTATTATT	15	67	1.01e-006	3.00e-012	1	MEME	ATTATTATTATTATT
5	1	5	MEME	CGCWGRCGDAC	MEME-17	CGCWGRCGDAC	11	22	4.10e-006	3.20e-003	1	db/motif_databases/JASPAR/JASPAR2024_CORE_insects_non-redundant_v2.meme	MA2189.1 (Adf1)	https://jaspar2024.elixir.no/matrix/MA2189.1
6	1	6	MEME	GCAGSYGCKRHNGMG	MEME-13	GCAGSYGCKRHNGMG	15	22	8.21e-006	2.10e-008	1	db/motif_databases/JASPAR/JASPAR2024_CORE_insects_non-redundant_v2.meme	MA2222.1 (E(spl)mgamma-HLH)	https://jaspar2024.elixir.no/matrix/MA2222.1
7	1	7	MEME	CGSGASGGGMWCGSS	MEME-8	CGSGASGGGMWCGSS	15	18	7.25e-005	1.20e-010	1	db/motif_databases/JASPAR/JASPAR2024_CORE_insects_non-redundant_v2.meme	MA2316.1 (l(3)neo38)	https://jaspar2024.elixir.no/matrix/MA2316.1
8	1	8	MEME	YCGBTCGSCCG	MEME-6	YCGBTCGSCCG	11	29	2.66e-004	2.30e-017	1	db/motif_databases/JASPAR/JASPAR2024_CORE_insects_non-redundant_v2.meme	MA1700.1 (Clamp)	https://jaspar2024.elixir.no/matrix/MA1700.1
9	0	4	STREME	1-TTATGATAAAATA	STREME-1	TTATGATAAAATA	13	25	3.90e-004	3.87e-001	1	STREME	1-TTATGATAAAATA
10	1	9	MEME	CGCACACACRCACRC	MEME-4	CGCACACACRCACRC	15	22	5.01e-004	2.30e-030	1	db/motif_databases/JASPAR/JASPAR2024_CORE_insects_non-redundant_v2.meme	MA2107.1 (cg)	https://jaspar2024.elixir.no/matrix/MA2107.1
11	1	10	MEME	KCRCSACCMGACGAC	MEME-9	KCRCSACCMGACGAC	15	17	7.78e-004	1.60e-011	1	db/motif_databases/JASPAR/JASPAR2024_CORE_insects_non-redundant_v2.meme	MA2233.1 (Fer1)	https://jaspar2024.elixir.no/matrix/MA2233.1
12	1	11	STREME	3-AAACGCACCGTCST	STREME-3	AAACGCACCGTCST	14	12	1.27e-003	3.00e+000	1	STREME	3-AAACGCACCGTCST
13	1	12	MEME	GCGGHGGSNCRADGG	MEME-14	GCGGHGGSNCRADGG	15	28	1.37e-003	6.40e-012	1	db/motif_databases/JASPAR/JASPAR2024_CORE_insects_non-redundant_v2.meme	MA0456.1 (opa)	https://jaspar2024.elixir.no/matrix/MA0456.1
14	1	13	MEME	CCSCCGCCGCCGYCG	MEME-1	CCSCCGCCGCCGYCG	15	40	2.03e-003	4.40e-074	1	db/motif_databases/JASPAR/JASPAR2024_CORE_insects_non-redundant_v2.meme	MA0535.1 (Mad)	https://jaspar2024.elixir.no/matrix/MA0535.1
15	0	9	MEME	CACACAMVCACWMAC	MEME-10	CACACAMVCACWMAC	15	17	2.85e-003	7.00e-007	1	db/motif_databases/JASPAR/JASPAR2024_CORE_insects_non-redundant_v2.meme	MA2107.1 (cg)	https://jaspar2024.elixir.no/matrix/MA2107.1
16	1	14	MEME	WACGTSDCGC	MEME-15	WACGTSDCGC	10	40	3.13e-003	6.60e-005	1	db/motif_databases/JASPAR/JASPAR2024_CORE_insects_non-redundant_v2.meme	MA1461.2 (sv)	https://jaspar2024.elixir.no/matrix/MA1461.2
17	1	15	MEME	CVAHCGACCNVCGAC	MEME-18	CVAHCGACCNVCGAC	15	13	4.71e-003	2.80e-003	1	db/motif_databases/JASPAR/JASPAR2024_CORE_insects_non-redundant_v2.meme	MA2207.1 (ci)	https://jaspar2024.elixir.no/matrix/MA2207.1
18	1	16	STREME	2-CGGCCGCAVTWCA	STREME-2	CGGCCGCAVTWCA	13	13	6.44e-003	3.00e+000	1	db/motif_databases/JASPAR/JASPAR2024_CORE_insects_non-redundant_v2.meme	MA2189.1 (Adf1)	https://jaspar2024.elixir.no/matrix/MA2189.1
19	0	1	MEME	GRMSGASGAYGACKV	MEME-12	GRMSGASGAYGACKV	15	29	1.39e-002	1.80e-006	1	db/motif_databases/JASPAR/JASPAR2024_CORE_insects_non-redundant_v2.meme	MA0535.1 (Mad)	https://jaspar2024.elixir.no/matrix/MA0535.1
20	0	13	MEME	CSGCGGCSRHG	MEME-7	CSGCGGCSRHG	11	24	5.09e-002	2.20e-016	1	db/motif_databases/JASPAR/JASPAR2024_CORE_insects_non-redundant_v2.meme	MA0535.1 (Mad)	https://jaspar2024.elixir.no/matrix/MA0535.1
21	0	13	MEME	CGCCSCCSCBS	MEME-3	CGCCSCCSCBS	11	29	1.00e+000	1.40e-029	1	db/motif_databases/JASPAR/JASPAR2024_CORE_insects_non-redundant_v2.meme	MA2280.1 (Spps)	https://jaspar2024.elixir.no/matrix/MA2280.1
# XSTREME (Motif Discovery and Enrichment Analysis): Version 5.5.9 released on Fri Nov 21 15:33:51 2025 -0800
# The format of this file is described at https://meme-suite.org/meme/doc/xstreme-output-format.html
# xstreme --oc . --time 240 --streme-totallength 4000000 --meme-searchsize 100000 --dna --evt 0.05 --minw 6 --maxw 15 --align right --meme-mod zoops --m db/motif_databases/JASPAR/JASPAR2024_CORE_insects_non-redundant_v2.meme --p diet_model4_promoters_1500bp-150bp_5to3.fasta -n diet_model1_promoters_1500bp-150bp_5to3.fasta
