## Supplemental Table 11 for "Host Plant and Light Regime Shape Limited, Whole-Body Transcriptional Rhythmicity in the Bird Cherry-Oat Aphid (*Rhopalosiphum padi*)"

### Sheet: README
Table S11. Rhythmicity profiles of canonical insect circadian clock transcript homologs in R. padi. Excel file containing tables summarizing dryR and Nitecap rhythmicity results for R. padi transcript isoforms identified as homologs of canonical insect circadian clock genes. Results are shown for aphids feeding on wheat and artificial diet under light-dark (LD) and constant darkness (DD) conditio…

### Sheet: dryR Results
			Wheat							Diet
Isoform	Description	Transcript ID	dryR model (before-filtering)	dryR model (after-filtering)	dryR mean model (after filtering)	dryR LD amplitude (log2FC)	dryR DD amplitude (log2FC)	dryR LD phase (ZT)	dryR DD phase (ZT)	dryR model (before-filtering)	dryR model (after-filtering)	dryR mean model (after filtering)	dryR LD amplitude (log2FC)	dryR DD amplitude (log2FC)	dryR LD phase (CT)	dryR DD phase (CT)
Clock-like	circadian locomoter output cycles protein kaput-like	rna-XM_060993383.1	1	0	0	NA	NA	NA	NA	1	1	1	NA	NA	NA	NA
Clock-like	circadian locomoter output cycles protein kaput-like, transcript variant X1	rna-XM_060993166.1	4	0	2	0.320725	0.320725	18.0371	18.0371	1	1	0	NA	NA	NA	NA
Clock-like	circadian locomoter output cycles protein kaput-like, transcript variant X2	rna-XM_060993167.1	3	0	2	NA	0.275681	NA	15.3293	1	0	0	NA	NA	NA	NA
Cryptochrome-2	cryptochrome-1-like, transcript variant X1	rna-XM_060984189.1	1	1	1	NA	NA	NA	NA	1	1	1	NA	NA	NA	NA
Cryptochrome-2	cryptochrome-1-like, transcript variant X2	rna-XM_060984190.1	1	1	1	NA	NA	NA	NA	1	1	1	NA	NA	NA	NA
Cryptochrome-2	cryptochrome-1-like, transcript variant X3	rna-XM_060984191.1	1	1	0	NA	NA	NA	NA	1	1	1	NA	NA	NA	NA
Cryptochrome-2	cryptochrome-1-like, transcript variant X4	rna-XM_060984192.1	1	1	1	NA	NA	NA	NA	1	1	1	NA	NA	NA	NA
Cryptochrome-1	cryptochrome-1, transcript variant X2	rna-XM_060998468.1	1	0	2	NA	NA	NA	NA	1	1	2	NA	NA	NA	NA
Cryptochrome-1	cryptochrome-1, transcript variant X1	rna-XM_060998467.1	1	1	2	NA	NA	NA	NA	3	0	1	NA	0.423571	NA	23.9765
Period	period circadian protein, transcript variant X2	rna-XM_060996263.1	1	1	1	NA	NA	NA	NA	1	1	1	NA	NA	NA	NA
Period	period circadian protein, transcript variant X1	rna-XM_060996262.1	1	1	1	NA	NA	NA	NA	1	1	1	NA	NA	NA	NA
Timeless	protein timeless homolog, transcript variant X1	rna-XM_060987676.1	3	3	2	NA	0.434362	NA	4.15245	1	1	0	NA	NA	NA	NA
Timeless	protein timeless homolog, transcript variant X2	rna-XM_060987677.1	1	1	1	NA	NA	NA	NA	1	1	1	NA	NA	NA	NA
Cycle	protein cycle, transcript variant X1	rna-XM_060983780.1	1	1	0	NA	NA	NA	NA	1	1	1	NA	NA	NA	NA
Cycle	protein cycle, transcript variant X2	rna-XM_060983781.1	1	1	1	NA	NA	NA	NA	1	1	1	NA	NA	NA	NA
Cycle	protein cycle, transcript variant X3	rna-XM_060983782.1	2	2	1	0.522953	NA	16.7101	NA	1	1	2	NA	NA	NA	NA
Cycle	protein cycle, transcript variant X4	rna-XM_060983783.1	1	1	1	NA	NA	NA	NA	1	0	0	NA	NA	NA	NA
Pigment Dispersing Factor (putative)	uncharacterized LOC132920983	rna-XM_060983761.1	1	0	2	NA	NA	NA	NA	1	1	1	NA	NA	NA	NA
Shaggy	protein kinase shaggy, transcript variant X1	rna-XM_060992254.1	1	1	1	NA	NA	NA	NA	1	1	1	NA	NA	NA	NA
Shaggy	protein kinase shaggy, transcript variant X4	rna-XM_060992276.1	4	0	2	0.10849	0.10849	13.6737	13.6737	4	0	2	0.191874	0.191874	12.1642	12.1642
Shaggy	protein kinase shaggy, transcript variant X2	rna-XM_060992260.1	1	1	1	NA	NA	NA	NA	1	1	1	NA	NA	NA	NA
Shaggy	protein kinase shaggy, transcript variant X3	rna-XM_060992267.1	2	2	2	0.961496	NA	0.799257	NA	1	0	0	NA	NA	NA	NA
Doubletime	casein kinase I-like, transcript variant X2	rna-XM_060977794.1	1	0	2	NA	NA	NA	NA	1	1	0	NA	NA	NA	NA
Doubletime	casein kinase I-like, transcript variant X3	rna-XM_060977802.1	5	0	1	0.475968	0.35754	10.4073	15.3187	1	0	0	NA	NA	NA	NA
Doubletime	casein kinase I-like, transcript variant X1	rna-XM_060977785.1	1	0	1	NA	NA	NA	NA	1	0	0	NA	NA	NA	NA
Casein kinase IIα	casein kinase II subunit alpha, transcript variant X4	rna-XM_060994003.1	1	0	0	NA	NA	NA	NA	1	1	1	NA	NA	NA	NA
Casein kinase IIα	casein kinase II subunit alpha, transcript variant X1	rna-XM_060994000.1	1	1	0	NA	NA	NA	NA	1	1	1	NA	NA	NA	NA
Casein kinase IIα	casein kinase II subunit alpha, transcript variant X2	rna-XM_060994001.1	2	2	2	0.368822	NA	12.4253	NA	1	1	1	NA	NA	NA	NA
Casein kinase IIα	casein kinase II subunit alpha, transcript variant X3	rna-XM_060994002.1	2	0	0	0.233003	NA	13.2837	NA	1	1	1	NA	NA	NA	NA
Casein kinase IIβ	casein kinase II subunit beta	rna-XM_060981442.1	1	0	0	NA	NA	NA	NA	1	0	0	NA	NA	NA	NA
PAR domain protein I	hepatic leukemia factor-like, transcript variant X2	rna-XM_060993818.1	1	1	0	NA	NA	NA	NA	4	0	2	0.286393	0.286393	12.2892	12.2892
PAR domain protein I	hepatic leukemia factor-like, transcript variant X6	rna-XM_060993822.1	1	1	1	NA	NA	NA	NA	1	1	1	NA	NA	NA	NA
PAR domain protein I	hepatic leukemia factor-like, transcript variant X4	rna-XM_060993820.1	1	0	1	NA	NA	NA	NA	1	1	1	NA	NA	NA	NA
PAR domain protein I	hepatic leukemia factor-like, transcript variant X7	rna-XM_060993823.1	1	1	1	NA	NA	NA	NA	1	1	1	NA	NA	NA	NA
PAR domain protein I	hepatic leukemia factor-like, transcript variant X5	rna-XM_060993821.1	1	1	1	NA	NA	NA	NA	1	1	1	NA	NA	NA	NA
PAR domain protein I	hepatic leukemia factor-like, transcript variant X1	rna-XM_060993817.1	1	1	1	NA	NA	NA	NA	1	1	1	NA	NA	NA	NA
PAR domain protein I	hepatic leukemia factor-like, transcript variant X3	rna-XM_060993819.1	1	1	2	NA	NA	NA	NA	4	0	2	0.452247	0.452247	23.8047	23.8047
Vrille	putative mediator of RNA polymerase II transcription subunit 26	rna-XM_060988206.1	1	0	2	NA	NA	NA	NA	1	0	1	NA	NA	NA	NA
PDF receptor	PDF receptor, transcript variant X2	rna-XM_060983488.1	1	1	1	NA	NA	NA	NA	1	1	1	NA	NA	NA	NA
PDF receptor	PDF receptor, transcript variant X1	rna-XM_060983486.1	1	1	1	NA	NA	NA	NA	1	1	1	NA	NA	NA	NA

### Sheet: NiteCap Results
			LD - Wheat							DD - Wheat							LD - Diet							DD - Diet
Isoform	Description	Transcript ID	jtk p-value	jtk q-value	jtk amplitude	jtk phase (i.e., lag)	jtk period	cosinor p-value	cosinor q-value	jtk p-value	jtk q-value	jtk amplitude	jtk phase (i.e., lag)	jtk period	cosinor p-value	cosinor q-value	jtk p-value	jtk q-value	jtk amplitude	jtk phase (i.e., lag)	jtk period	cosinor p-value	cosinor q-value	jtk p-value	jtk q-value	jtk amplitude	jtk phase (i.e., lag)	jtk period	cosinor p-value	cosinor q-value
Clock-like	circadian locomoter output cycles protein kaput-like	rna-XM_060993383.1	0.0347171	0.389503	44.6032	8	20	0.045926	0.28739	1	1	47.4232	22	20	0.336304	0.61923	0.0820725	0.704725	28.2184	0	20	0.786208	0.93788	0.0909315	0.999704	28.4499	10	20	0.775751	0.910841
Clock-like	circadian locomoter output cycles protein kaput-like, transcript variant X1	rna-XM_060993166.1	0.0113492	0.203955	153.098	16	28	0.0228441	0.199904	0.000511354	0.029087	283.317	2	20	0.183908	0.480696	0.0820725	0.704725	309.541	20	28	0.337955	0.753197	0.0100257	0.659908	490.622	4	20	0.276118	0.69605
Clock-like	circadian locomoter output cycles protein kaput-like, transcript variant X2	rna-XM_060993167.1	0.0293054	0.35444	95.3949	0	24	0.0012951	0.0371256	0.00731391	0.0672357	136.547	14	28	0.00511361	0.125189	0.972168	1	153.755	22	20	0.567172	0.852271	0.238776	1	152.676	14	24	0.0322329	0.508863
Cryptochrome-2	cryptochrome-1-like, transcript variant X1	rna-XM_060984189.1	1	1	6.53862	6	20	0.792956	0.910592	1	1	6.43436	8	20	0.934213	0.969017	1	1	4.53522	10	24	0.912471	0.975811	1	1	10.5903	20	28	0.916396	0.96561
Cryptochrome-2	cryptochrome-1-like, transcript variant X2	rna-XM_060984190.1	1	1	0	16	0	0.936312	0.976043	1	1	0	16	0	0.542662	0.758125	1	1	0	16	0	0.946251	0.986514	1	1	0	16	0	0.44804	0.772433
Cryptochrome-2	cryptochrome-1-like, transcript variant X3	rna-XM_060984191.1	1	1	0	16	0	0.640407	0.836469	1	1	0	16	0	0.982278	0.992169	1	1	5.01256	12	28	0.571072	0.854514	1	1	3.64122	14	24	0.514795	0.802195
Cryptochrome-2	cryptochrome-1-like, transcript variant X4	rna-XM_060984192.1	1	1	0	16	0	0.880458	0.951635	1	1	0	16	0	0.538551	0.756113	1	1	0	16	0	0.227926	0.686434	1	1	0	16	0	0.0355649	0.515596
Cryptochrome-1	cryptochrome-1, transcript variant X2	rna-XM_060998468.1	1	1	82.9199	4	28	0.766495	0.898919	0.0433425	0.203504	98.3898	8	24	0.0110638	0.149886	1	1	156.594	4	28	0.493833	0.820154	0.774802	1	46.504	14	24	0.432861	0.766064
Cryptochrome-1	cryptochrome-1, transcript variant X1	rna-XM_060998467.1	0.2281	1	126.817	16	20	0.492943	0.760008	1	1	107.922	16	28	0.83285	0.916544	0.164384	0.963169	82.9407	18	24	0.0947084	0.515697	0.0388131	0.830019	153.203	22	28	0.00279216	0.508863
Period	period circadian protein, transcript variant X2	rna-XM_060996263.1	1	1	11.1289	8	28	0.658655	0.844105	1	1	7.64465	6	20	0.929304	0.966627	0.312474	1	17.984	22	20	0.159309	0.612789	0.371926	1	17.4415	18	28	0.0318849	0.508863
Period	period circadian protein, transcript variant X1	rna-XM_060996262.1	1	1	7.90428	18	28	0.86442	0.943127	1	1	11.9845	8	28	0.717094	0.854773	0.088666	0.736498	19.1488	10	20	0.642044	0.886411	0.612113	1	18.5423	8	28	0.219264	0.653237
Timeless	protein timeless homolog, transcript variant X1	rna-XM_060987676.1	0.868837	1	50.4948	10	20	0.908238	0.964855	0.00731391	0.0672357	55.463	2	28	0.00632652	0.130195	0.716963	1	33.9828	4	28	0.339945	0.753197	1	1	20.7757	0	28	0.337868	0.724428
Timeless	protein timeless homolog, transcript variant X2	rna-XM_060987677.1	1	1	10.8154	10	28	0.742362	0.887271	1	1	0	16	0	0.198801	0.498831	1	1	23.913	16	28	0.489657	0.818044	1	1	9.4163	16	28	0.928278	0.971141
Cycle	protein cycle, transcript variant X1	rna-XM_060983780.1	0.279721	1	19.3732	4	20	0.909848	0.965687	1	1	6.72132	8	28	0.25524	0.553139	0.14934	0.923038	7.47741	16	24	0.061277	0.43817	1	1	2.86609	4	28	0.39087	0.742171
Cycle	protein cycle, transcript variant X2	rna-XM_060983781.1	1	1	9.13519	10	20	0.250464	0.609478	1	1	0	16	0	0.59034	0.786554	0.31949	1	0	16	0	0.0650105	0.448124	1	1	4.02381	10	28	0.875455	0.949953
Cycle	protein cycle, transcript variant X3	rna-XM_060983782.1	0.00134124	0.0593388	56.0206	16	24	0.00217297	0.0512509	1	1	24.9299	16	28	0.840979	0.920764	0.249887	1	5.27776	10	28	0.130463	0.573997	0.172397	1	11.6649	16	20	0.370391	0.73744
Cycle	protein cycle, transcript variant X4	rna-XM_060983783.1	0.0933027	0.682528	7.30701	10	20	0.0107111	0.132386	1	1	0	16	0	0.469655	0.706386	0.760107	1	0	16	0	0.437459	0.796797	1	1	0	16	0	0.128291	0.590693
Pigment Dispersing Factor (putative)	uncharacterized LOC132920983	rna-XM_060983761.1	1	1	3.3025	4	28	0.863882	0.942694	0.0510374	0.227934	7.62771	20	24	0.0178003	0.175209	1	1	18.8838	10	28	0.27985	0.729703	0.805153	1	4.62705	22	24	0.2609	0.686032
Shaggy	protein kinase shaggy, transcript variant X1	rna-XM_060992254.1	1	1	0	16	0	0.382627	0.694382	1	1	0	16	0	0.112006	0.382528	1	1	73.8355	18	28	0.498959	0.822004	0.371926	1	114.606	6	20	0.0277819	0.508863
Shaggy	protein kinase shaggy, transcript variant X4	rna-XM_060992276.1	0.142285	0.842384	268.174	14	24	0.0144827	0.156453	0.198538	0.591854	94.4723	14	28	0.0684083	0.302792	0.0367133	0.484878	909.748	14	28	0.112892	0.546604	0.0779399	0.962873	331.873	14	28	0.07254	0.546832
Shaggy	protein kinase shaggy, transcript variant X2	rna-XM_060992260.1	1	1	49.1164	6	28	0.691662	0.861431	1	1	30.685	10	24	0.987767	0.994364	0.731188	1	58.1457	4	24	0.0371471	0.361374	1	1	130.359	18	28	0.157952	0.611672
Shaggy	protein kinase shaggy, transcript variant X3	rna-XM_060992267.1	0.0088457	0.17542	228.997	0	24	0.00159772	0.042245	0.122859	0.418676	55.3392	0	20	0.0639635	0.294085	0.00116069	0.0719592	716.098	22	28	0.0137889	0.222405	1	1	989.1	22	28	0.21042	0.646666
Doubletime	casein kinase I-like, transcript variant X2	rna-XM_060977794.1	0.499553	1	159.661	0	20	0.113266	0.442989	0.564749	1	99.7935	2	20	0.502138	0.731427	1	1	107.943	16	28	0.688549	0.906297	0.00565123	0.659908	86.1541	0	28	0.114554	0.582072
Doubletime	casein kinase I-like, transcript variant X3	rna-XM_060977802.1	0.0347171	0.389503	165.165	10	24	0.00115616	0.0343683	0.0310174	0.162004	157.806	16	28	0.00253128	0.110489	1	1	217.108	12	28	0.577518	0.8577	0.520532	1	143.366	14	28	0.099946	0.572725
Doubletime	casein kinase I-like, transcript variant X1	rna-XM_060977785.1	0.805153	1	159.044	14	28	0.276873	0.630947	0.356215	0.898369	121.394	8	24	0.0704596	0.307809	1	1	95.5418	2	24	0.216644	0.675359	0.0153915	0.723973	105.078	10	28	0.00550286	0.508863
Casein kinase IIα	casein kinase II subunit alpha, transcript variant X4	rna-XM_060994003.1	0.542258	1	52.4556	4	24	0.43162	0.724897	0.341081	0.869706	222.895	2	28	0.163524	0.456165	0.689431	1	166.43	2	20	0.368391	0.768695	1	1	168.188	10	20	0.663412	0.866247
Casein kinase IIα	casein kinase II subunit alpha, transcript variant X1	rna-XM_060994000.1	1	1	0	16	0	0.940838	0.977815	0.564749	1	53.9916	10	28	0.322812	0.612502	0.164384	0.963169	73.7376	8	20	0.343073	0.753197	1	1	27.9527	0	20	0.722843	0.889739
Casein kinase IIα	casein kinase II subunit alpha, transcript variant X2	rna-XM_060994001.1	0.000642125	0.039276	164.022	14	24	5.31218e-05	0.00472338	1	1	98.2822	16	28	0.561562	0.770199	0.972168	1	41.0043	20	20	0.9854	0.996318	0.836491	1	88.5244	10	28	0.426865	0.763326
Casein kinase IIα	casein kinase II subunit alpha, transcript variant X3	rna-XM_060994002.1	0.00205294	0.077345	511.308	14	28	0.00245767	0.0552371	1	1	356.532	18	28	0.600285	0.791874	1	1	121.922	12	28	0.361051	0.766016	0.479299	1	139.876	14	28	0.304251	0.712244
Casein kinase IIβ	casein kinase II subunit beta	rna-XM_060981442.1	0.936652	1	61.9405	10	20	0.457211	0.736001	1	1	117.263	16	28	0.14295	0.428306	0.111254	0.80351	93.8718	10	24	0.100796	0.523435	0.662793	1	47.8496	6	28	0.479893	0.783089
PAR domain protein I	hepatic leukemia factor-like, transcript variant X2	rna-XM_060993818.1	0.972168	1	48.8349	22	20	0.809588	0.917423	0.27347	0.743023	94.0189	2	20	0.639351	0.813782	0.00252851	0.110475	441.323	14	28	0.00199188	0.0788854	0.285972	1	158.393	14	28	0.159144	0.611672
PAR domain protein I	hepatic leukemia factor-like, transcript variant X6	rna-XM_060993822.1	0.95441	1	12.1039	10	20	0.44684	0.73481	0.249887	0.698095	16.2171	12	24	0.378345	0.64809	1	1	45.1258	10	28	0.206887	0.667966	0.207994	1	27.639	12	28	0.226134	0.659186
PAR domain protein I	hepatic leukemia factor-like, transcript variant X4	rna-XM_060993820.1	0.261447	1	123.128	14	24	0.0522825	0.307205	1	1	94.0102	18	28	0.300655	0.593552	1	1	86.6001	2	28	0.406231	0.78296	1	1	63.6445	2	28	0.215229	0.65064
PAR domain protein I	hepatic leukemia factor-like, transcript variant X7	rna-XM_060993823.1	1	1	13.485	0	20	0.857348	0.940031	0.388231	0.956888	12.9322	10	24	0.0553695	0.275886	0.356215	1	11.766	8	28	0.146659	0.594682	1	1	10.3218	20	28	0.282831	0.700336
PAR domain protein I	hepatic leukemia factor-like, transcript variant X5	rna-XM_060993821.1	1	1	35.894	2	28	0.62667	0.829902	1	1	28.8723	14	28	0.456347	0.698972	1	1	6.09554	22	24	0.503688	0.824384	0.193999	1	11.2547	22	28	0.182247	0.626953
PAR domain protein I	hepatic leukemia factor-like, transcript variant X1	rna-XM_060993817.1	1	1	0	16	0	0.91432	0.967815	1	1	0	16	0	0.407729	0.66885	1	1	0	16	0	0.212236	0.673141	1	1	0	16	0	0.377362	0.73744
PAR domain protein I	hepatic leukemia factor-like, transcript variant X3	rna-XM_060993819.1	1	1	248.931	2	28	0.279107	0.633817	0.542258	1	82.8815	6	24	0.93061	0.967121	0.0310174	0.443766	375.647	22	28	0.0129346	0.21571	1	1	373.862	4	28	0.676832	0.872153
Vrille	putative mediator of RNA polymerase II transcription subunit 26	rna-XM_060988206.1	0.312474	1	156.612	12	24	0.0271426	0.219048	0.0232835	0.133791	149.463	2	20	0.278292	0.574822	0.0820725	0.704725	592.463	16	28	0.126078	0.570501	0.520532	1	143.43	2	20	0.396612	0.744876
PDF receptor	PDF receptor, transcript variant X2	rna-XM_060983488.1	0.637027	1	0.602948	12	28	0.244477	0.60433	0.64991	1	5.84365	8	20	0.794817	0.896464	1	1	4.95719	14	24	0.307515	0.745763	1	1	0	16	0	0.716489	0.887122
PDF receptor	PDF receptor, transcript variant X1	rna-XM_060983486.1	0.0864005	0.645762	7.97069	22	28	0.160006	0.510235	0.731188	1	6.8567	22	20	0.720414	0.856694	1	1	15.8446	18	28	0.391721	0.775143	1	1	16.461	0	28	0.480084	0.783089
